# The cellular diversity of human cerebrospinal fluid following intraventricular hemorrhage revealed by single-nucleus RNA sequencing

**DOI:** 10.1101/2025.06.05.657834

**Authors:** Sonia Malaiya, Riccardo Serra, Marcia Cortes-Gutierrez, Bradley E. Wilhelmy, Emily Jusuf, Mayur Somalinga, Dave Peprah, Hirschel Nambiar, Kevin T. Kim, Jordan R. Saadon, Parantap D. Patel, Steven K. Yarmoska, Maureen Rakovec, John Kim, Catherine Lei, Shreyas Panchagnula, Reina Ambrocio, Meagan Cherney, Nicholas A. Morris, Natarajan Ayithan, Xiaoxuan Fan, Volodymyr Gerzanich, J. Marc Simard, Neeraj Badjatia, Gary Schwartzbauer, Gunjan Y. Parikh, Seth Ament, Prajwal Ciryam

## Abstract

**Background:** Intraventricular hemorrhage (IVH) is a common and severe complication of hemorrhagic brain injury. Current treatments offer limited improvement in long-term neurological outcomes. Inflammatory responses in the cerebrospinal fluid (CSF) after IVH are thought to drive secondary injury, but the cellular mechanisms underlying this inflammation remain poorly defined.

**Methods:** We performed single-nucleus RNA sequencing of leukocytes isolated from CSF collected through external ventricular drains in subjects with intracerebral (*n* = 6) or subarachnoid (*n* = 1) hemorrhage. We characterized transcriptionally distinct subpopulations of neutrophils, monocytes, and lymphocytes by comparison to reference datasets. Cell–cell signaling networks were analyzed to infer cytokine-mediated communication, and a flow cytometry panel was developed to validate transcriptomic findings in independent CSF samples.

**Results:** We obtained 11,191 high-quality nuclei comprising neutrophils (53.8%), monocytes (26.1%), lymphocytes (17.8%), and non-immune cells (2.4%). Neutrophils segregated into Nascent, Quiescent, and Interferon-Activated states. Monocytes exhibited classical phenotypes that include interferon-activated states (characterized by expression of *VCAN* or *PROK2*) and CXC-chemokine expressing states (characterized by expression of *CXCL5* or *CXCL8*). Lymphocytes were mainly naïve and central memory CD4⁺ T cells. Cell–cell signaling analysis predicted strong CXC chemokine signaling from monocytes to neutrophil subsets and IL-1 family–driven inflammatory responses across multiple populations. Type I and III interferon signaling defined a neutrophil population not previously described in the central nervous system.

**Conclusion:** This study delineates the diverse cellular immune landscape of CSF after IVH. Transcriptomic profiles reveal interferon, IL-1, and CXC chemokine signaling networks as potential therapeutic targets to mitigate secondary injury.
