## Supplementary Table 2 for "The cellular diversity of human cerebrospinal fluid following intraventricular hemorrhage revealed by single-nucleus RNA sequencing"

### Sheet: Sheet1
CellState	Gene	p_val	avg_log2FC	pct.1	pct.2	p_val_adj
Quiescent Neu	MALAT1	9.27649e-48	0.446806	0.976	0.966	3.39529e-43
Quiescent Neu	LUCAT1	2.36903e-31	0.813087	0.496	0.368	8.6709e-27
Quiescent Neu	NEAT1	3.40752e-21	0.403068	0.894	0.86	1.24719e-16
Quiescent Neu	CXCL8	1.78828e-16	0.64961	0.468	0.378	6.54528e-12
Quiescent Neu	ALDH1A2	4.16819e-13	0.801056	0.185	0.113	1.5256e-08
Quiescent Neu	ATXN1	6.42968e-13	0.437892	0.437	0.349	2.35333e-08
Quiescent Neu	TMCC1	4.1507e-11	0.743475	0.196	0.129	1.5192e-06
Quiescent Neu	SSH2	7.82784e-11	0.383101	0.502	0.423	2.86507e-06
Quiescent Neu	DOCK5	1.78411e-10	0.383915	0.461	0.381	6.53001e-06
Quiescent Neu	JARID2	7.0105e-10	0.597567	0.206	0.142	2.56591e-05
Quiescent Neu	SPAG9	1.42627e-09	0.510602	0.161	0.102	5.2203e-05
Quiescent Neu	ZFAND3	3.61825e-09	0.447386	0.373	0.301	0.000132432
Quiescent Neu	MAML2	1.59781e-08	0.587223	0.262	0.201	0.000584815
Quiescent Neu	FAM49B	2.98518e-08	0.327044	0.491	0.429	0.0010926
Quiescent Neu	SLC12A6	3.65655e-08	0.332941	0.324	0.254	0.00133833
Quiescent Neu	MYO1F	3.67326e-08	0.248889	0.631	0.567	0.00134445
Quiescent Neu	STK4	4.11311e-08	0.365655	0.326	0.257	0.00150544
Quiescent Neu	ATG7	4.84409e-08	0.570778	0.178	0.125	0.00177299
Quiescent Neu	NUMB	6.01694e-08	0.366304	0.43	0.369	0.00220226
Quiescent Neu	SRRM2	1.45751e-07	0.613456	0.142	0.095	0.00533464
Quiescent Neu	CHD2	2.3561e-07	0.484444	0.218	0.162	0.00862355
Quiescent Neu	CAMK1D	3.14956e-07	0.473088	0.242	0.187	0.0115277
Quiescent Neu	CHST11	3.33553e-07	0.49596	0.282	0.226	0.0122084
Quiescent Neu	PCNX1	5.97169e-07	0.356669	0.415	0.362	0.021857
Quiescent Neu	ANKRD11	6.14633e-07	0.446243	0.238	0.183	0.0224962
Quiescent Neu	SIK3	6.57293e-07	0.352812	0.267	0.206	0.0240576
Quiescent Neu	SEC14L1	7.82745e-07	0.286019	0.398	0.336	0.0286493
Quiescent Neu	MRTFA	8.35431e-07	0.506171	0.125	0.083	0.0305776
Quiescent Neu	EPHB1	9.6256e-07	0.469042	0.245	0.191	0.0352307
Quiescent Neu	SGK1	3.0745e-06	0.659499	0.1	0.064	0.11253
Quiescent Neu	AC099489.1	3.11837e-06	0.404365	0.291	0.235	0.114135
Quiescent Neu	ARHGAP15	3.21272e-06	0.352469	0.551	0.515	0.117589
Quiescent Neu	ELMO1	3.88847e-06	0.511836	0.18	0.135	0.142322
Quiescent Neu	AC005050.3	4.48575e-06	0.435093	0.359	0.309	0.164183
Quiescent Neu	SPIDR	4.68651e-06	0.547979	0.11	0.073	0.171531
Quiescent Neu	PDLIM7	6.71241e-06	0.487312	0.147	0.105	0.245681
Quiescent Neu	TBC1D8	6.74529e-06	0.852566	0.117	0.081	0.246884
Quiescent Neu	AP003086.1	7.13006e-06	0.474444	0.21	0.162	0.260967
Quiescent Neu	ITGAX	7.7496e-06	0.273681	0.426	0.37	0.283643
Quiescent Neu	ACAP2	7.76675e-06	0.30694	0.282	0.228	0.284271
Quiescent Neu	DUSP1	9.49236e-06	0.266809	0.401	0.342	0.34743
Quiescent Neu	MTHFS	1.20423e-05	0.477748	0.155	0.113	0.44076
Quiescent Neu	FUS	1.46456e-05	0.468992	0.11	0.075	0.536042
Quiescent Neu	CDK14	1.53077e-05	0.530572	0.128	0.09	0.560278
Quiescent Neu	TNFAIP2	1.94736e-05	0.484478	0.162	0.121	0.712752
Quiescent Neu	ABCA1	2.02582e-05	0.514077	0.132	0.094	0.741472
Quiescent Neu	MED13L	2.15063e-05	0.323486	0.295	0.245	0.787154
Quiescent Neu	ASH1L	2.26208e-05	0.444145	0.157	0.116	0.827945
Quiescent Neu	VPS8	2.3983e-05	0.581201	0.124	0.088	0.8778
Quiescent Neu	IL1R1	2.52558e-05	0.506001	0.417	0.377	0.924389
Quiescent Neu	MYO9B	2.81513e-05	0.356022	0.193	0.149	1
Quiescent Neu	TBC1D22A	2.94026e-05	0.462857	0.127	0.091	1
Quiescent Neu	NEDD9	3.02342e-05	0.350088	0.253	0.206	1
Quiescent Neu	AC008105.3	3.20948e-05	0.492774	0.119	0.083	1
Quiescent Neu	HPCAL1	3.8246e-05	0.411978	0.187	0.146	1
Quiescent Neu	IER3	3.84535e-05	0.323642	0.285	0.237	1
Quiescent Neu	GLT1D1	4.35368e-05	0.260516	0.317	0.264	1
Quiescent Neu	TBXAS1	4.57517e-05	0.293402	0.38	0.332	1
Quiescent Neu	ELF2	4.79481e-05	0.28891	0.29	0.243	1
Quiescent Neu	PCBP1-AS1	4.85668e-05	0.389624	0.171	0.13	1
Quiescent Neu	USP32	5.59894e-05	0.348152	0.307	0.261	1
Quiescent Neu	BMP2K	5.94503e-05	0.409004	0.122	0.088	1
Quiescent Neu	VAV1	6.25422e-05	0.374276	0.162	0.123	1
Quiescent Neu	NDEL1	6.79197e-05	0.402214	0.186	0.147	1
Quiescent Neu	NFAT5	6.79294e-05	0.4758	0.141	0.105	1
Quiescent Neu	ATP2A3	6.86747e-05	0.506574	0.151	0.115	1
Quiescent Neu	AC015871.1	6.94735e-05	0.432275	0.198	0.159	1
Quiescent Neu	CPQ	7.0342e-05	0.321131	0.308	0.262	1
Quiescent Neu	EML4	7.5286e-05	0.572823	0.116	0.083	1
Quiescent Neu	USP3	7.74859e-05	0.364071	0.186	0.145	1
Quiescent Neu	FNIP1	8.29758e-05	0.29226	0.193	0.15	1
Quiescent Neu	FOS	9.38412e-05	0.329795	0.455	0.414	1
Quiescent Neu	CRK	9.86836e-05	0.445241	0.137	0.102	1
Quiescent Neu	KMT2C	0.000105985	0.288428	0.231	0.188	1
Quiescent Neu	PLAUR	0.000111738	0.460226	0.174	0.137	1
Quiescent Neu	CCNL1	0.000116226	0.35524	0.177	0.138	1
Quiescent Neu	GRK2	0.000123878	0.333228	0.237	0.195	1
Quiescent Neu	SLC6A6	0.000136843	0.23536	0.328	0.277	1
Quiescent Neu	WAC	0.000136883	0.292307	0.192	0.151	1
Quiescent Neu	VPS13B	0.00014074	0.297601	0.19	0.149	1
Quiescent Neu	TMCC3	0.000169713	0.407855	0.121	0.088	1
Quiescent Neu	PUM2	0.00017588	0.348855	0.124	0.091	1
Quiescent Neu	PELI1	0.000187498	0.255725	0.338	0.293	1
Quiescent Neu	PICALM	0.000208098	0.230265	0.534	0.498	1
Quiescent Neu	STXBP5	0.000210275	0.47351	0.138	0.105	1
Quiescent Neu	GAB2	0.000216851	0.265875	0.32	0.28	1
Quiescent Neu	KATNBL1	0.00023887	0.326708	0.164	0.126	1
Quiescent Neu	DUSP6	0.000327229	0.28212	0.238	0.197	1
Quiescent Neu	CCNY	0.000350657	0.3194	0.193	0.155	1
Quiescent Neu	KAT6A	0.000369569	0.235204	0.308	0.262	1
Quiescent Neu	ITGA5	0.000381779	0.438052	0.113	0.083	1
Quiescent Neu	CXCR4	0.000406541	0.25887	0.202	0.165	1
Quiescent Neu	EHBP1L1	0.000436922	0.24322	0.288	0.246	1
Quiescent Neu	INPP5D	0.000540402	0.286162	0.176	0.141	1
Quiescent Neu	COP1	0.000556764	0.240986	0.261	0.221	1
Quiescent Neu	ANKRD44	0.000599523	0.291192	0.265	0.227	1
Quiescent Neu	CTBP2	0.000600011	0.401392	0.13	0.099	1
Quiescent Neu	SEMA6B	0.000600328	0.415675	0.112	0.084	1
Quiescent Neu	PRKDC	0.000621685	0.372521	0.2	0.165	1
Quiescent Neu	AL078604.4	0.000644333	0.497025	0.119	0.09	1
Quiescent Neu	ADGRE2	0.000687416	0.293102	0.32	0.282	1
Quiescent Neu	RCOR1	0.000712007	0.223492	0.155	0.122	1
Quiescent Neu	NCOA1	0.000751969	0.20463	0.293	0.25	1
Quiescent Neu	HIP1	0.000762167	0.248631	0.16	0.125	1
Quiescent Neu	ZSWIM6	0.000768938	0.285249	0.291	0.253	1
Quiescent Neu	MTMR3	0.00078027	0.289818	0.202	0.165	1
Quiescent Neu	FGD3	0.000861134	0.220451	0.186	0.15	1
Quiescent Neu	FAM172A	0.000938145	0.351576	0.168	0.136	1
Quiescent Neu	RYBP	0.000945564	0.350335	0.134	0.104	1
Quiescent Neu	E2F3	0.00094848	0.298057	0.167	0.133	1
Quiescent Neu	SULF2	0.000961568	0.4173	0.146	0.116	1
Quiescent Neu	YIPF4	0.000991428	0.416617	0.112	0.085	1
Quiescent Neu	GNG2	0.00100949	0.43003	0.138	0.11	1
Quiescent Neu	AGO2	0.00102807	0.376534	0.102	0.076	1
Quiescent Neu	UBAP1	0.00109038	0.280452	0.173	0.139	1
Quiescent Neu	RAF1	0.00109641	0.353539	0.128	0.099	1
Quiescent Neu	ABHD5	0.00123942	0.349718	0.157	0.125	1
Quiescent Neu	ARF1	0.00129816	0.368032	0.107	0.081	1
Quiescent Neu	BACH1	0.00130724	0.225644	0.296	0.255	1
Quiescent Neu	DOCK11	0.00131684	0.371006	0.118	0.091	1
Quiescent Neu	CSGALNACT1	0.00142305	0.357376	0.16	0.129	1
Quiescent Neu	LPIN2	0.00142653	0.416078	0.102	0.077	1
Quiescent Neu	TSC22D3	0.00156938	0.358353	0.231	0.197	1
Quiescent Neu	GLUL	0.00161449	0.213011	0.353	0.312	1
Quiescent Neu	GRB2	0.00162529	0.240726	0.274	0.237	1
Quiescent Neu	TCF25	0.00163277	0.409791	0.104	0.079	1
Quiescent Neu	WNK1	0.00166803	0.330599	0.125	0.098	1
Quiescent Neu	ANKRD12	0.00167599	0.270491	0.212	0.178	1
Quiescent Neu	SKI	0.00169012	0.322129	0.106	0.08	1
Quiescent Neu	KIAA0232	0.00173099	0.254654	0.174	0.14	1
Quiescent Neu	DICER1	0.00180543	0.388509	0.12	0.094	1
Quiescent Neu	SORL1	0.00181176	0.13151	0.735	0.719	1
Quiescent Neu	PIK3R5	0.0018409	0.303316	0.223	0.189	1
Quiescent Neu	MBP	0.00186982	0.201844	0.311	0.271	1
Quiescent Neu	RBM25	0.0019214	0.329249	0.124	0.097	1
Quiescent Neu	ZFYVE16	0.00193894	0.395651	0.103	0.078	1
Quiescent Neu	HERC4	0.00211806	0.437727	0.118	0.092	1
Quiescent Neu	PPCDC	0.00216909	0.328315	0.113	0.087	1
Quiescent Neu	RAPGEF1	0.00222702	0.405179	0.12	0.094	1
Quiescent Neu	ANKHD1	0.00223748	0.316833	0.126	0.1	1
Quiescent Neu	MKLN1	0.00224522	0.316027	0.124	0.098	1
Quiescent Neu	PKN2	0.0022932	0.422494	0.104	0.08	1
Quiescent Neu	GSK3B	0.00233654	0.286482	0.133	0.106	1
Quiescent Neu	PHF21A	0.00244516	0.242567	0.393	0.36	1
Quiescent Neu	CASC4	0.00247793	0.438959	0.11	0.085	1
Quiescent Neu	ADAM10	0.00250198	0.286393	0.163	0.133	1
Quiescent Neu	IL1RAP	0.00261691	0.240513	0.356	0.325	1
Quiescent Neu	ATP2B1	0.0027027	0.223429	0.2	0.167	1
Quiescent Neu	HNRNPC	0.00295837	0.170569	0.172	0.14	1
Quiescent Neu	ARHGAP26	0.00308712	0.160076	0.62	0.611	1
Quiescent Neu	STK10	0.0031555	0.168125	0.277	0.24	1
Quiescent Neu	TRIP12	0.00317335	0.24803	0.14	0.112	1
Quiescent Neu	ATP6V0C	0.00332564	0.280892	0.32	0.289	1
Quiescent Neu	ABCA7	0.00334804	0.356366	0.118	0.093	1
Quiescent Neu	STAG1	0.00342213	0.242564	0.134	0.108	1
Quiescent Neu	NCOA2	0.00346629	0.278311	0.188	0.158	1
Quiescent Neu	CHST15	0.00358013	0.188992	0.428	0.393	1
Quiescent Neu	EP300	0.00362597	0.210264	0.146	0.117	1
Quiescent Neu	DNM2	0.00373855	0.218378	0.172	0.141	1
Quiescent Neu	FBXO11	0.00383086	0.379591	0.109	0.086	1
Quiescent Neu	FGR	0.0042453	0.213398	0.265	0.232	1
Quiescent Neu	ZEB2	0.00425706	0.274418	0.259	0.227	1
Quiescent Neu	FBXW7	0.00427709	0.442786	0.101	0.079	1
Quiescent Neu	RASA2	0.0043622	0.265369	0.207	0.177	1
Quiescent Neu	LINC02649	0.00443553	0.334364	0.134	0.108	1
Quiescent Neu	MAPK1	0.00451001	0.255501	0.173	0.145	1
Quiescent Neu	QKI	0.00458778	0.183093	0.185	0.153	1
Quiescent Neu	ARAP1	0.00474601	0.181607	0.25	0.215	1
Quiescent Neu	KLF7	0.00514714	0.31393	0.107	0.084	1
Quiescent Neu	RC3H1	0.00519891	0.269133	0.173	0.145	1
Quiescent Neu	PTPRJ	0.00547669	0.183878	0.532	0.501	1
Quiescent Neu	TAOK3	0.00561897	0.295968	0.136	0.111	1
Quiescent Neu	NR3C1	0.00570026	0.30009	0.151	0.125	1
Quiescent Neu	SLC25A37	0.00577496	0.101317	0.752	0.74	1
Quiescent Neu	PACS1	0.00584546	0.337673	0.16	0.134	1
Quiescent Neu	ZNF438	0.00588135	0.252837	0.262	0.231	1
Quiescent Neu	AC007271.1	0.00626043	0.296748	0.24	0.212	1
Quiescent Neu	DENND3	0.00628288	0.17661	0.233	0.199	1
Quiescent Neu	PECAM1	0.00650147	0.193227	0.215	0.185	1
Quiescent Neu	SLC43A2	0.00651221	0.283137	0.184	0.156	1
Quiescent Neu	LPCAT1	0.00705154	0.37749	0.103	0.082	1
Quiescent Neu	BTG1	0.00724512	0.120142	0.351	0.309	1
Quiescent Neu	PAFAH1B1	0.00735767	0.382656	0.111	0.089	1
Quiescent Neu	GIT2	0.00769476	0.316367	0.102	0.08	1
Quiescent Neu	ADAMTSL4-AS1	0.00771192	0.300979	0.18	0.153	1
Quiescent Neu	PTPN12	0.00790759	0.294473	0.171	0.145	1
Quiescent Neu	TOM1	0.00852443	0.228506	0.123	0.1	1
Quiescent Neu	SQSTM1	0.00873969	0.299817	0.118	0.095	1
Quiescent Neu	DOCK2	0.00885739	0.216851	0.234	0.204	1
Quiescent Neu	RHOA	0.0089964	0.232009	0.286	0.257	1
Quiescent Neu	PTPRE	0.00915428	0.19798	0.23	0.2	1
Quiescent Neu	GATAD2A	0.00925382	0.336089	0.127	0.105	1
Quiescent Neu	VMP1	0.00925644	0.142234	0.473	0.448	1
Quiescent Neu	TBL1X	0.00996583	0.193617	0.293	0.262	1
Nascent Neu	S100A9	2.5577e-191	0.862462	0.993	0.961	9.36143e-187
Nascent Neu	S100A8	3.85983e-154	1.41986	0.934	0.799	1.41274e-149
Nascent Neu	S100A12	1.42894e-84	1.89593	0.34	0.121	5.23005e-80
Nascent Neu	S100A6	1.59237e-57	1.45655	0.408	0.211	5.82823e-53
Nascent Neu	PROK2	5.10288e-48	0.915594	0.631	0.436	1.86771e-43
Nascent Neu	BASP1	3.0851e-47	0.727944	0.731	0.573	1.12918e-42
Nascent Neu	IFITM2	1.14954e-45	0.537149	0.896	0.815	4.20743e-41
Nascent Neu	ACTB	4.81984e-43	0.461888	0.97	0.938	1.76411e-38
Nascent Neu	SELL	2.64419e-38	0.786709	0.549	0.368	9.678e-34
Nascent Neu	ACSL1	2.33202e-36	0.572474	0.742	0.599	8.53543e-32
Nascent Neu	SRGN	1.07004e-34	0.326662	0.982	0.946	3.91646e-30
Nascent Neu	CD177	1.07042e-34	1.94727	0.172	0.065	3.91786e-30
Nascent Neu	CST7	1.13257e-30	1.48704	0.182	0.076	4.14533e-26
Nascent Neu	VNN2	5.78499e-28	0.668924	0.528	0.376	2.11737e-23
Nascent Neu	ALPL	6.81816e-28	0.788675	0.475	0.324	2.49552e-23
Nascent Neu	NFE2	6.02478e-27	0.90313	0.347	0.208	2.20513e-22
Nascent Neu	MCEMP1	8.62579e-27	0.822887	0.397	0.255	3.15713e-22
Nascent Neu	MME	1.88092e-26	0.825365	0.338	0.199	6.88437e-22
Nascent Neu	TSPO	1.1263e-24	0.94057	0.304	0.178	4.12238e-20
Nascent Neu	GCA	1.18073e-21	0.535975	0.607	0.484	4.32159e-17
Nascent Neu	S100A4	1.45495e-21	1.11465	0.247	0.143	5.32527e-17
Nascent Neu	CKAP4	9.02899e-21	1.34711	0.133	0.057	3.3047e-16
Nascent Neu	PFKFB3	1.00019e-20	0.71742	0.43	0.304	3.66079e-16
Nascent Neu	LILRA5	3.33768e-20	0.669288	0.375	0.246	1.22162e-15
Nascent Neu	MCTP2	4.68065e-20	0.645778	0.396	0.272	1.71316e-15
Nascent Neu	S100A11	5.92806e-20	0.677402	0.486	0.367	2.16973e-15
Nascent Neu	MAPK14	8.47558e-20	0.658991	0.439	0.314	3.10215e-15
Nascent Neu	IL4R	3.02688e-18	0.613195	0.416	0.294	1.10787e-13
Nascent Neu	UGCG	2.04218e-17	1.07224	0.169	0.088	7.47459e-13
Nascent Neu	DYSF	6.18081e-17	0.540179	0.451	0.332	2.26224e-12
Nascent Neu	MGAM	1.15073e-16	0.837933	0.238	0.144	4.21179e-12
Nascent Neu	ACTG1	4.88182e-16	0.568128	0.493	0.385	1.78679e-11
Nascent Neu	SLC2A3	5.38507e-16	0.395108	0.612	0.489	1.97099e-11
Nascent Neu	SELPLG	1.29327e-15	0.618508	0.323	0.219	4.73351e-11
Nascent Neu	RNF10	1.81493e-15	1.04229	0.141	0.071	6.64282e-11
Nascent Neu	PGD	1.52922e-14	0.635343	0.31	0.209	5.59709e-10
Nascent Neu	CMTM2	2.45704e-14	0.687543	0.322	0.225	8.993e-10
Nascent Neu	CR1	4.4272e-14	0.451668	0.489	0.379	1.6204e-09
Nascent Neu	NAMPT	7.36762e-14	0.176512	0.98	0.96	2.69662e-09
Nascent Neu	GYG1	2.05158e-12	0.930721	0.154	0.088	7.50897e-08
Nascent Neu	PYGL	3.41888e-12	0.677357	0.224	0.144	1.25135e-07
Nascent Neu	MYL6	1.99163e-11	0.465356	0.414	0.318	7.28958e-07
Nascent Neu	ALOX5	2.20445e-11	0.550418	0.365	0.277	8.06851e-07
Nascent Neu	FLOT2	3.02699e-11	0.467844	0.454	0.367	1.10791e-06
Nascent Neu	SERPINB1	4.42787e-11	0.595319	0.287	0.206	1.62065e-06
Nascent Neu	HRH2	7.77653e-11	0.694332	0.232	0.158	2.84629e-06
Nascent Neu	CD44	1.5605e-10	0.527679	0.407	0.321	5.7116e-06
Nascent Neu	METTL9	3.6922e-10	0.836888	0.144	0.086	1.35138e-05
Nascent Neu	CDKN2D	4.07675e-10	0.782389	0.137	0.08	1.49213e-05
Nascent Neu	AL034397.3	4.48896e-10	0.520201	0.296	0.215	1.643e-05
Nascent Neu	CD55	4.80495e-10	0.412493	0.527	0.445	1.75866e-05
Nascent Neu	VIM	5.05471e-10	0.751295	0.148	0.089	1.85007e-05
Nascent Neu	CEBPB	5.4792e-10	0.201082	0.851	0.795	2.00544e-05
Nascent Neu	ATP5F1E	8.52793e-10	0.516363	0.262	0.185	3.12131e-05
Nascent Neu	MMP25	8.63679e-10	0.432495	0.442	0.355	3.16115e-05
Nascent Neu	ZFP36L1	8.83672e-10	0.260218	0.827	0.762	3.23433e-05
Nascent Neu	F5	1.08467e-09	0.93656	0.1	0.053	3.97001e-05
Nascent Neu	SERPINA1	1.47406e-09	0.250438	0.8	0.723	5.3952e-05
Nascent Neu	CFD	1.72672e-09	0.691579	0.192	0.127	6.31997e-05
Nascent Neu	H3F3A	2.53512e-09	0.333051	0.651	0.58	9.2788e-05
Nascent Neu	ADGRG3	3.77995e-09	0.324917	0.486	0.397	0.00013835
Nascent Neu	FCER1G	4.16291e-09	0.426983	0.392	0.31	0.000152367
Nascent Neu	CYSTM1	5.91775e-09	0.427313	0.357	0.279	0.000216596
Nascent Neu	LILRA6	8.09234e-09	0.90896	0.1	0.055	0.000296188
Nascent Neu	SPI1	1.12285e-08	0.419823	0.4	0.324	0.000410975
Nascent Neu	CFL1	1.16719e-08	0.427376	0.333	0.252	0.000427205
Nascent Neu	FPR1	1.29001e-08	0.281646	0.589	0.509	0.000472155
Nascent Neu	TLR4	1.36525e-08	0.518638	0.28	0.209	0.000499696
Nascent Neu	LITAF	2.07086e-08	0.161398	0.923	0.885	0.000757956
Nascent Neu	ARHGDIB	2.89517e-08	0.662026	0.201	0.14	0.00105966
Nascent Neu	IL1R2	3.64102e-08	0.247123	0.526	0.45	0.00133265
Nascent Neu	CXCR1	4.12491e-08	0.275178	0.599	0.51	0.00150976
Nascent Neu	RGS2	1.25111e-07	0.4425	0.411	0.345	0.00457918
Nascent Neu	RAC2	1.33448e-07	0.591877	0.198	0.14	0.00488432
Nascent Neu	C4orf3	1.67872e-07	0.594589	0.176	0.121	0.0061443
Nascent Neu	CYP4F3	2.31962e-07	0.673634	0.138	0.09	0.00849003
Nascent Neu	S100P	4.87318e-07	0.749631	0.114	0.071	0.0178363
Nascent Neu	ANXA3	5.28338e-07	0.724956	0.132	0.086	0.0193377
Nascent Neu	IGF1R	5.72721e-07	0.612087	0.189	0.135	0.0209622
Nascent Neu	RIPOR2	6.62314e-07	0.176589	0.669	0.577	0.0242414
Nascent Neu	SOCS3	8.23447e-07	0.46339	0.226	0.167	0.030139
Nascent Neu	PFN1	8.58844e-07	0.367695	0.388	0.32	0.0314345
Nascent Neu	NCF4	1.57633e-06	0.508699	0.207	0.152	0.0576953
Nascent Neu	ANP32A	1.62726e-06	0.485186	0.266	0.207	0.0595592
Nascent Neu	LIMK2	1.92096e-06	0.309302	0.393	0.329	0.0703091
Nascent Neu	RHOG	2.03244e-06	0.292626	0.474	0.407	0.0743893
Nascent Neu	SRPK1	2.11977e-06	0.684698	0.169	0.121	0.0775859
Nascent Neu	BCL6	2.83448e-06	0.257147	0.556	0.494	0.103745
Nascent Neu	ZYX	2.86939e-06	0.403967	0.283	0.221	0.105023
Nascent Neu	LRP10	3.42434e-06	0.395661	0.241	0.184	0.125334
Nascent Neu	IRAK3	3.6267e-06	0.493169	0.231	0.177	0.132741
Nascent Neu	MSRB1	4.10755e-06	0.430125	0.224	0.168	0.150341
Nascent Neu	TNFSF13B	4.31984e-06	0.44282	0.247	0.192	0.15811
Nascent Neu	QSOX1	5.5677e-06	0.497066	0.142	0.098	0.203784
Nascent Neu	MAP4K4	6.29286e-06	0.398103	0.253	0.197	0.230325
Nascent Neu	RAB24	7.4897e-06	0.671604	0.125	0.085	0.274131
Nascent Neu	FTL	7.9699e-06	0.20109	0.713	0.657	0.291706
Nascent Neu	SLC11A1	8.03906e-06	0.30876	0.331	0.268	0.294238
Nascent Neu	PADI2	8.29408e-06	0.54727	0.14	0.097	0.303572
Nascent Neu	CAP1	9.22965e-06	0.294827	0.432	0.37	0.337814
Nascent Neu	MYL12A	9.2867e-06	0.479683	0.153	0.108	0.339902
Nascent Neu	STXBP2	1.40181e-05	0.457659	0.247	0.196	0.513076
Nascent Neu	RAB27A	1.56459e-05	0.491961	0.205	0.156	0.572656
Nascent Neu	EXT1	1.60515e-05	0.431644	0.127	0.087	0.587501
Nascent Neu	CASP4	1.91802e-05	0.376223	0.29	0.235	0.702014
Nascent Neu	LILRB3	1.97311e-05	0.294631	0.395	0.334	0.722179
Nascent Neu	TAGLN2	2.16918e-05	0.421583	0.298	0.243	0.793941
Nascent Neu	ARPC1B	2.47287e-05	0.314293	0.373	0.314	0.905094
Nascent Neu	FFAR2	2.47477e-05	0.350073	0.312	0.26	0.905789
Nascent Neu	MARCKS	2.7743e-05	0.191205	0.566	0.499	1
Nascent Neu	RAB31	3.40631e-05	0.36376	0.266	0.213	1
Nascent Neu	ICAM3	3.49133e-05	0.272384	0.364	0.3	1
Nascent Neu	RNF24	4.94141e-05	0.25531	0.435	0.378	1
Nascent Neu	SEMA4A	6.35377e-05	0.442967	0.145	0.105	1
Nascent Neu	B4GALT5	6.48018e-05	0.344411	0.31	0.256	1
Nascent Neu	CXCR2	6.99736e-05	0.195517	0.688	0.634	1
Nascent Neu	TYROBP	7.05438e-05	0.317247	0.375	0.321	1
Nascent Neu	MEGF9	7.23938e-05	0.225211	0.368	0.307	1
Nascent Neu	CLIC1	8.99545e-05	0.318398	0.196	0.149	1
Nascent Neu	ITGAM	9.36121e-05	0.302499	0.271	0.219	1
Nascent Neu	CORO1A	0.000104831	0.372693	0.188	0.144	1
Nascent Neu	COTL1	0.000118649	0.281884	0.42	0.371	1
Nascent Neu	BCL3	0.000128426	0.410282	0.22	0.175	1
Nascent Neu	GNB2	0.000128464	0.390454	0.231	0.185	1
Nascent Neu	GLIPR2	0.000129551	0.36541	0.205	0.16	1
Nascent Neu	KREMEN1	0.000162325	0.486474	0.172	0.133	1
Nascent Neu	BCL2A1	0.000164885	0.247628	0.447	0.392	1
Nascent Neu	S1PR4	0.000199201	0.284706	0.208	0.163	1
Nascent Neu	LCP1	0.000211752	0.161647	0.689	0.639	1
Nascent Neu	ADM	0.00025027	0.364478	0.226	0.182	1
Nascent Neu	ANPEP	0.000254554	0.468621	0.141	0.106	1
Nascent Neu	LMNB1	0.000255235	0.344472	0.214	0.169	1
Nascent Neu	HLA-C	0.000259845	0.227906	0.548	0.511	1
Nascent Neu	KCNJ15	0.000354732	0.140675	0.528	0.465	1
Nascent Neu	RTN3	0.000364207	0.300438	0.294	0.244	1
Nascent Neu	JAML	0.000373894	0.266773	0.348	0.297	1
Nascent Neu	EMB	0.000374829	0.545956	0.102	0.072	1
Nascent Neu	ADAM8	0.000424196	0.305376	0.317	0.27	1
Nascent Neu	CD14	0.000427409	0.298711	0.297	0.249	1
Nascent Neu	TALDO1	0.000449973	0.318002	0.333	0.286	1
Nascent Neu	TRPS1	0.00048121	0.494914	0.116	0.084	1
Nascent Neu	MSL3	0.000484503	0.490209	0.168	0.131	1
Nascent Neu	ST3GAL4	0.000531996	0.508074	0.134	0.102	1
Nascent Neu	ACTN1	0.000537708	0.324132	0.215	0.174	1
Nascent Neu	ZDHHC20	0.000645345	0.470016	0.165	0.13	1
Nascent Neu	FKBP1A	0.000659204	0.301411	0.185	0.145	1
Nascent Neu	ANXA11	0.000677358	0.424257	0.13	0.098	1
Nascent Neu	ITGB2	0.000850734	0.21745	0.295	0.246	1
Nascent Neu	IL18R1	0.000891969	0.562211	0.147	0.114	1
Nascent Neu	FAM126B	0.000923063	0.34655	0.219	0.18	1
Nascent Neu	PPP4R2	0.00100722	0.451082	0.142	0.109	1
Nascent Neu	WDR1	0.00102567	0.535167	0.128	0.098	1
Nascent Neu	LYZ	0.00123186	0.383823	0.134	0.102	1
Nascent Neu	SDCBP	0.00132509	0.142477	0.56	0.501	1
Nascent Neu	LTB	0.00150541	0.307172	0.19	0.154	1
Nascent Neu	NBEAL2	0.00154093	0.321188	0.198	0.162	1
Nascent Neu	NAIP	0.00167751	0.297945	0.276	0.237	1
Nascent Neu	ENTPD1	0.00172683	0.450908	0.112	0.084	1
Nascent Neu	MIDN	0.00173726	0.230332	0.336	0.294	1
Nascent Neu	IL18RAP	0.00190476	0.40208	0.131	0.101	1
Nascent Neu	LPCAT2	0.00197198	0.381021	0.142	0.111	1
Nascent Neu	RALGAPA2	0.00199056	0.274942	0.226	0.187	1
Nascent Neu	DOK3	0.00199507	0.230079	0.237	0.197	1
Nascent Neu	GMFG	0.002048	0.248447	0.311	0.268	1
Nascent Neu	TREM1	0.00208453	0.145025	0.284	0.237	1
Nascent Neu	NOTCH2	0.002105	0.430043	0.132	0.102	1
Nascent Neu	IL17RA	0.00227499	0.286977	0.265	0.226	1
Nascent Neu	VASP	0.00253907	0.196	0.418	0.374	1
Nascent Neu	AATK	0.0027957	0.411615	0.112	0.085	1
Nascent Neu	GRAMD1A	0.00291083	0.327536	0.179	0.145	1
Nascent Neu	FCGR2A	0.00300732	0.172272	0.537	0.498	1
Nascent Neu	EIF4G2	0.00301572	0.476198	0.119	0.091	1
Nascent Neu	CDC42	0.00314662	0.331905	0.247	0.212	1
Nascent Neu	EIF4E3	0.00317726	0.281428	0.143	0.113	1
Nascent Neu	ATP11B	0.00325948	0.3389	0.153	0.121	1
Nascent Neu	RGS18	0.00326807	0.415212	0.109	0.083	1
Nascent Neu	PPP4R1	0.00345478	0.453894	0.122	0.095	1
Nascent Neu	TUBA1A	0.00358666	0.300369	0.172	0.139	1
Nascent Neu	SH3BGRL3	0.00413789	0.173945	0.276	0.235	1
Nascent Neu	ITM2B	0.00425011	0.152877	0.561	0.519	1
Nascent Neu	LRG1	0.0043898	0.169959	0.464	0.42	1
Nascent Neu	TPM4	0.00439885	0.260162	0.194	0.161	1
Nascent Neu	PSAP	0.00439959	0.236475	0.356	0.319	1
Nascent Neu	G0S2	0.0046517	0.288964	0.307	0.27	1
Nascent Neu	RAB5IF	0.00469837	0.318284	0.158	0.128	1
Nascent Neu	ASAP1	0.00471862	0.240488	0.247	0.21	1
Nascent Neu	SMIM25	0.00487951	0.319088	0.233	0.198	1
Nascent Neu	PPP1R18	0.0048952	0.17241	0.355	0.312	1
Nascent Neu	SVIL	0.0050071	0.307968	0.18	0.148	1
Nascent Neu	DGAT2	0.00513974	0.283051	0.304	0.269	1
Nascent Neu	FKBP5	0.00529923	0.327055	0.191	0.161	1
Nascent Neu	CCNJL	0.00574483	0.379691	0.103	0.079	1
Nascent Neu	FAU	0.00574556	0.50229	0.107	0.083	1
Nascent Neu	VAPA	0.00587146	0.34376	0.194	0.164	1
Nascent Neu	CSK	0.00587626	0.259132	0.162	0.131	1
Nascent Neu	SECTM1	0.00603837	0.217105	0.229	0.194	1
Nascent Neu	TPM3	0.00618134	0.253765	0.268	0.233	1
Nascent Neu	ACTR3	0.00629499	0.188694	0.301	0.259	1
Nascent Neu	C5AR1	0.00630608	0.167399	0.274	0.234	1
Nascent Neu	TIMP2	0.00708291	0.299637	0.154	0.125	1
Nascent Neu	STEAP4	0.00720301	0.199922	0.391	0.349	1
Nascent Neu	ACSL3	0.00752285	0.345309	0.141	0.115	1
Nascent Neu	RASGRP4	0.00798357	0.318683	0.112	0.087	1
Nascent Neu	MXD1	0.0092183	0.117769	0.577	0.531	1
Nascent Neu	ADGRE5	0.00964752	0.30037	0.235	0.204	1
Nascent Neu	ABTB1	0.00968332	0.222193	0.296	0.262	1
IFN Activated Neu	IFIT3	0	3.93046	0.544	0.064	0
IFN Activated Neu	RSAD2	1.02899e-266	4.96797	0.344	0.022	3.76619e-262
IFN Activated Neu	IFIT1	6.87041e-254	4.04605	0.374	0.032	2.51464e-249
IFN Activated Neu	IFIT2	5.97539e-243	3.4004	0.511	0.086	2.18705e-238
IFN Activated Neu	MX1	3.94852e-236	3.43296	0.432	0.056	1.4452e-231
IFN Activated Neu	ISG15	5.10678e-212	3.73293	0.383	0.048	1.86913e-207
IFN Activated Neu	IFI6	1.32737e-194	3.6629	0.345	0.041	4.8583e-190
IFN Activated Neu	HERC5	1.24852e-185	4.02635	0.267	0.02	4.56972e-181
IFN Activated Neu	PARP14	4.8978e-156	2.77179	0.412	0.084	1.79264e-151
IFN Activated Neu	DDX58	2.29764e-121	2.79604	0.308	0.057	8.40958e-117
IFN Activated Neu	FCGR3B	1.13802e-98	1.10416	0.899	0.742	4.16527e-94
IFN Activated Neu	RNF213	3.33149e-88	1.80758	0.501	0.208	1.21936e-83
IFN Activated Neu	GBP1	2.49118e-86	3.01329	0.203	0.033	9.11797e-82
IFN Activated Neu	SAMHD1	2.26686e-79	2.40718	0.274	0.068	8.29693e-75
IFN Activated Neu	IFITM3	6.33416e-71	1.61042	0.497	0.229	2.31836e-66
IFN Activated Neu	TMEM123	1.52873e-66	2.34333	0.255	0.069	5.59532e-62
IFN Activated Neu	MX2	6.55585e-66	1.52326	0.483	0.222	2.39951e-61
IFN Activated Neu	EIF2AK2	6.9307e-66	2.06553	0.262	0.071	2.53671e-61
IFN Activated Neu	DDX60	7.13193e-62	3.33	0.114	0.013	2.61036e-57
IFN Activated Neu	B2M	8.32136e-59	0.591522	0.985	0.94	3.0457e-54
IFN Activated Neu	TNFSF10	4.44023e-56	2.0239	0.28	0.094	1.62517e-51
IFN Activated Neu	IFIT5	2.52706e-53	2.57823	0.14	0.025	9.2493e-49
IFN Activated Neu	APOL6	1.47078e-52	2.16444	0.208	0.056	5.38319e-48
IFN Activated Neu	XAF1	4.5874e-51	2.54928	0.148	0.03	1.67903e-46
IFN Activated Neu	ZCCHC2	2.51144e-49	2.41602	0.154	0.033	9.19214e-45
IFN Activated Neu	TRIM22	3.93362e-46	1.77682	0.267	0.096	1.43975e-41
IFN Activated Neu	DTX3L	7.02681e-45	1.85702	0.244	0.085	2.57188e-40
IFN Activated Neu	TNFSF13B	1.61049e-42	1.42738	0.374	0.177	5.89457e-38
IFN Activated Neu	UBE2L6	1.81072e-42	2.31776	0.133	0.029	6.62742e-38
IFN Activated Neu	OASL	3.1527e-40	2.41493	0.116	0.023	1.15392e-35
IFN Activated Neu	PML	1.313e-39	2.40959	0.123	0.026	4.80573e-35
IFN Activated Neu	HLA-B	1.82324e-39	0.540516	0.939	0.894	6.67323e-35
IFN Activated Neu	GBP5	1.10685e-38	2.63162	0.125	0.028	4.05118e-34
IFN Activated Neu	BST2	1.50275e-38	2.20229	0.143	0.036	5.50021e-34
IFN Activated Neu	ADAR	1.14783e-36	1.3095	0.362	0.181	4.20117e-32
IFN Activated Neu	SAMD9L	4.68485e-36	2.04214	0.144	0.038	1.7147e-31
IFN Activated Neu	HLA-A	4.89175e-36	0.707411	0.777	0.638	1.79043e-31
IFN Activated Neu	HLA-E	2.72178e-35	0.645977	0.836	0.736	9.96199e-31
IFN Activated Neu	STAT1	5.68147e-35	1.87452	0.19	0.065	2.07947e-30
IFN Activated Neu	TNFAIP6	1.44758e-33	2.01153	0.153	0.045	5.29827e-29
IFN Activated Neu	IFI16	1.93447e-33	0.981957	0.488	0.297	7.08034e-29
IFN Activated Neu	STAT2	7.62869e-32	1.81749	0.168	0.055	2.79218e-27
IFN Activated Neu	IFIH1	6.37336e-31	2.05693	0.118	0.03	2.33272e-26
IFN Activated Neu	TAP1	1.17844e-28	1.2822	0.273	0.127	4.31322e-24
IFN Activated Neu	SAMD9	3.98512e-28	1.80279	0.158	0.054	1.45859e-23
IFN Activated Neu	PARP9	1.01861e-27	1.38504	0.25	0.115	3.72821e-23
IFN Activated Neu	SHISA5	5.57655e-26	1.14692	0.33	0.179	2.04107e-21
IFN Activated Neu	DDX60L	2.02395e-25	1.0452	0.418	0.267	7.40784e-21
IFN Activated Neu	DAPP1	3.05851e-23	1.3266	0.198	0.086	1.11944e-18
IFN Activated Neu	SELL	4.26746e-23	0.766778	0.537	0.387	1.56193e-18
IFN Activated Neu	FFAR2	1.07264e-22	0.972284	0.399	0.251	3.92597e-18
IFN Activated Neu	MNDA	6.16621e-22	0.78033	0.589	0.451	2.25689e-17
IFN Activated Neu	TRANK1	2.73107e-20	1.32202	0.184	0.082	9.996e-16
IFN Activated Neu	CCR1	5.17881e-20	0.871081	0.38	0.238	1.8955e-15
IFN Activated Neu	CTSS	6.60924e-20	0.808811	0.432	0.288	2.41905e-15
IFN Activated Neu	CXCR4	2.89279e-19	1.0797	0.3	0.173	1.05879e-14
IFN Activated Neu	UNC93B1	1.22803e-18	1.69627	0.109	0.038	4.49473e-14
IFN Activated Neu	TYMP	2.93948e-18	0.684218	0.524	0.391	1.07588e-13
IFN Activated Neu	FCGR3A	3.55008e-18	1.0805	0.269	0.153	1.29936e-13
IFN Activated Neu	CHMP5	3.92147e-18	1.57905	0.121	0.046	1.4353e-13
IFN Activated Neu	GIMAP4	7.3672e-18	1.7145	0.121	0.047	2.69647e-13
IFN Activated Neu	TXNIP	4.12556e-17	0.431051	0.824	0.759	1.51e-12
IFN Activated Neu	TMEM140	1.41113e-16	1.17399	0.196	0.1	5.16487e-12
IFN Activated Neu	HSH2D	1.6507e-16	1.31836	0.128	0.052	6.04172e-12
IFN Activated Neu	FYB1	6.99928e-16	0.46537	0.722	0.613	2.56181e-11
IFN Activated Neu	TRIM38	1.15075e-15	1.25816	0.153	0.071	4.21185e-11
IFN Activated Neu	ZC3HAV1	4.99941e-15	1.37027	0.134	0.059	1.82984e-10
IFN Activated Neu	IRF1	5.44922e-15	0.970962	0.318	0.205	1.99447e-10
IFN Activated Neu	SP110	1.0703e-14	0.957177	0.282	0.176	3.91742e-10
IFN Activated Neu	IRF7	7.92094e-14	1.27187	0.135	0.062	2.89914e-09
IFN Activated Neu	NADK	3.32017e-13	0.715519	0.34	0.228	1.21522e-08
IFN Activated Neu	PSME1	5.40783e-13	1.26555	0.13	0.061	1.97932e-08
IFN Activated Neu	SECTM1	1.18127e-12	0.869961	0.288	0.188	4.32356e-08
IFN Activated Neu	SOD2	1.8792e-12	0.388013	0.844	0.783	6.87807e-08
IFN Activated Neu	SMCHD1	1.93351e-12	0.519363	0.623	0.535	7.07684e-08
IFN Activated Neu	PLSCR1	9.84112e-12	0.746004	0.32	0.218	3.60195e-07
IFN Activated Neu	PSMB9	2.54319e-11	1.08646	0.12	0.057	9.30832e-07
IFN Activated Neu	PSMB8	6.73605e-11	1.39177	0.1	0.046	2.46546e-06
IFN Activated Neu	MT-ATP6	7.1582e-10	0.497002	0.419	0.32	2.61997e-05
IFN Activated Neu	MT-ND2	9.21963e-10	0.587019	0.414	0.318	3.37448e-05
IFN Activated Neu	XRN1	1.96868e-09	1.10767	0.135	0.074	7.20557e-05
IFN Activated Neu	TIMP1	2.51671e-09	0.757194	0.25	0.169	9.21142e-05
IFN Activated Neu	DISC1	3.42162e-09	0.920525	0.149	0.085	0.000125235
IFN Activated Neu	NMI	4.70406e-09	1.03329	0.116	0.061	0.000172173
IFN Activated Neu	RPL13A	5.19123e-09	1.03977	0.113	0.058	0.000190004
IFN Activated Neu	DOCK4	1.02462e-08	0.553736	0.395	0.3	0.00037502
IFN Activated Neu	IL1RN	1.13465e-08	0.873411	0.244	0.17	0.000415294
IFN Activated Neu	KCNJ2	1.14398e-08	1.00869	0.144	0.083	0.00041871
IFN Activated Neu	KPNB1	2.60113e-08	0.807035	0.223	0.151	0.000952041
IFN Activated Neu	AFF1	3.36622e-08	0.730342	0.22	0.148	0.00123207
IFN Activated Neu	PIK3AP1	3.71031e-08	0.685722	0.293	0.218	0.00135801
IFN Activated Neu	GBP2	1.04844e-07	0.841644	0.151	0.093	0.00383738
IFN Activated Neu	MT-ND1	1.7916e-07	0.466977	0.404	0.32	0.00655745
IFN Activated Neu	USP25	1.92534e-07	0.913208	0.121	0.07	0.00704694
IFN Activated Neu	EEF1A1	2.10234e-07	0.785284	0.175	0.112	0.00769476
IFN Activated Neu	SAT1	2.97815e-07	0.332443	0.703	0.659	0.0109003
IFN Activated Neu	ST8SIA4	3.04478e-07	0.487556	0.332	0.251	0.0111442
IFN Activated Neu	BAZ1A	3.51754e-07	0.629191	0.259	0.188	0.0128745
IFN Activated Neu	MT-CO3	4.60222e-07	0.42597	0.613	0.54	0.0168446
IFN Activated Neu	RPL34	6.58232e-07	0.853293	0.105	0.059	0.024092
IFN Activated Neu	IFI30	9.41696e-07	0.978122	0.136	0.085	0.034467
IFN Activated Neu	ITM2B	1.28372e-06	0.302832	0.589	0.519	0.0469855
IFN Activated Neu	APOL2	1.83107e-06	0.95267	0.101	0.058	0.067019
IFN Activated Neu	RPS28	1.9614e-06	0.735641	0.12	0.072	0.0717892
IFN Activated Neu	MGAT1	2.84076e-06	0.670781	0.183	0.123	0.103975
IFN Activated Neu	RICTOR	4.17982e-06	0.590597	0.244	0.181	0.152986
IFN Activated Neu	OGFRL1	6.88309e-06	0.67041	0.164	0.11	0.251928
IFN Activated Neu	CLEC2B	7.1442e-06	0.773938	0.175	0.122	0.261485
IFN Activated Neu	H3F3A	7.30962e-06	0.262522	0.642	0.588	0.267539
IFN Activated Neu	CARD16	7.71526e-06	0.926352	0.101	0.06	0.282386
IFN Activated Neu	CASP1	7.79347e-06	0.784913	0.14	0.092	0.285249
IFN Activated Neu	MT-CYB	8.33599e-06	0.387196	0.398	0.328	0.305106
IFN Activated Neu	TSC22D3	8.8082e-06	0.396063	0.279	0.21	0.322389
IFN Activated Neu	MT-ND3	1.50101e-05	0.485147	0.443	0.382	0.549386
IFN Activated Neu	TNFAIP3	2.10227e-05	0.873882	0.135	0.091	0.769451
IFN Activated Neu	PNRC1	2.65789e-05	0.468701	0.259	0.199	0.972816
IFN Activated Neu	MFSD14B	3.03706e-05	0.823728	0.111	0.071	1
IFN Activated Neu	SQSTM1	3.68149e-05	0.648654	0.151	0.104	1
IFN Activated Neu	CREBRF	5.21201e-05	0.464398	0.25	0.19	1
IFN Activated Neu	MT-CO2	6.77779e-05	0.335075	0.543	0.49	1
IFN Activated Neu	KIAA0040	0.000107653	0.836703	0.124	0.084	1
IFN Activated Neu	RPL28	0.000114541	0.522317	0.194	0.143	1
IFN Activated Neu	ZNFX1	0.000138278	0.689945	0.111	0.073	1
IFN Activated Neu	MT-CO1	0.00014447	0.473927	0.432	0.382	1
IFN Activated Neu	LRRK2	0.000153056	0.351985	0.384	0.331	1
IFN Activated Neu	AIF1	0.000194055	0.560036	0.163	0.117	1
IFN Activated Neu	SP100	0.000202405	0.378851	0.343	0.288	1
IFN Activated Neu	ELF1	0.000225502	0.558713	0.22	0.172	1
IFN Activated Neu	HLA-C	0.000270673	0.281243	0.563	0.512	1
IFN Activated Neu	FGL2	0.000280864	0.653158	0.121	0.083	1
IFN Activated Neu	HIVEP2	0.000289035	0.539754	0.18	0.135	1
IFN Activated Neu	LPCAT2	0.000333053	0.663285	0.154	0.112	1
IFN Activated Neu	STAB1	0.000405271	0.649302	0.106	0.071	1
IFN Activated Neu	TLR2	0.000418071	0.357324	0.303	0.248	1
IFN Activated Neu	RPL13	0.000476569	0.484282	0.159	0.116	1
IFN Activated Neu	ZFP36L2	0.000567155	0.477464	0.202	0.156	1
IFN Activated Neu	CIR1	0.000593476	0.603444	0.143	0.104	1
IFN Activated Neu	MBNL1	0.000597559	0.429004	0.278	0.23	1
IFN Activated Neu	FTL	0.000626337	0.219083	0.7	0.664	1
IFN Activated Neu	IL2RG	0.00071322	0.449028	0.194	0.149	1
IFN Activated Neu	RNF13	0.000824609	0.431089	0.32	0.275	1
IFN Activated Neu	TMSB10	0.000839731	0.54653	0.124	0.087	1
IFN Activated Neu	RERE	0.000901397	0.550497	0.144	0.105	1
IFN Activated Neu	EPHB1	0.00100899	0.359435	0.269	0.22	1
IFN Activated Neu	MT-ND4	0.00121528	0.286447	0.422	0.375	1
IFN Activated Neu	TMEM154	0.00135621	0.343841	0.34	0.296	1
IFN Activated Neu	MT-ATP8	0.00140674	0.741968	0.106	0.075	1
IFN Activated Neu	GK	0.00189767	0.346693	0.352	0.309	1
IFN Activated Neu	PDE4B	0.00189868	0.452175	0.144	0.108	1
IFN Activated Neu	PTMA	0.00216372	0.506114	0.12	0.087	1
IFN Activated Neu	CTSZ	0.00227739	0.516462	0.126	0.092	1
IFN Activated Neu	EVI2A	0.00335397	0.492725	0.145	0.111	1
IFN Activated Neu	NFKBIA	0.00359409	0.300926	0.317	0.272	1
IFN Activated Neu	VOPP1	0.00412989	0.590096	0.13	0.099	1
IFN Activated Neu	UTRN	0.0045126	0.5265	0.106	0.077	1
IFN Activated Neu	MT-ND4L	0.00473638	0.440225	0.134	0.101	1
IFN Activated Neu	SMAP2	0.00477674	0.345287	0.377	0.348	1
IFN Activated Neu	UBA52	0.00486399	0.354188	0.198	0.161	1
IFN Activated Neu	BNIP3L	0.00508534	0.539253	0.116	0.087	1
IFN Activated Neu	CD53	0.0054464	0.304798	0.362	0.322	1
IFN Activated Neu	SNX6	0.00588194	0.680305	0.11	0.082	1
IFN Activated Neu	CSDE1	0.00627642	0.537759	0.101	0.074	1
IFN Activated Neu	MT-ND5	0.00991088	0.333382	0.196	0.161	1
