## Supplementary Table 3 for "The cellular diversity of human cerebrospinal fluid following intraventricular hemorrhage revealed by single-nucleus RNA sequencing"

### Sheet: Wigerblad Cluster Markers
Gene Name	Wigerblad Neutrophil State
RBP7	Nh0
PADI4	Nh0
CDA	Nh0
S100A9	Nh0
S100A12	Nh0
S100A8	Nh0
S100A6	Nh0
S100A4	Nh0
MME	Nh0
S100P	Nh0
TXN	Nh0
FCN1	Nh0
VIM	Nh0
GAPDH	Nh0
ALOX5AP	Nh0
CALM1	Nh0
SERF2	Nh0
USP10	Nh0
CST3	Nh0
MMP9	Nh0
TSPO	Nh0
TAGLN2	Nh1
AIF1	Nh1
PI3	Nh1
SLPI	Nh1
RSRP1	Nh2
CSF3R	Nh2
PLK3	Nh2
PRPF38B	Nh2
INKA2	Nh2
AC245297.3	Nh2
ZBTB37	Nh2
RC3H1	Nh2
MDM4	Nh2
YIPF4	Nh2
PELI1	Nh2
RNF149	Nh2
IL1R2	Nh2
AC092620.1	Nh2
CACNB4	Nh2
BAZ2B	Nh2
HNRNPA3	Nh2
NABP1	Nh2
AC114760.2	Nh2
ANKRD44	Nh2
SLC11A1	Nh2
RAF1	Nh2
ZNF445	Nh2
RBM5	Nh2
ATXN7	Nh2
FOXP1	Nh2
MTRNR2L12	Nh2
VPS8	Nh2
ALPK1	Nh2
TLR2	Nh2
RICTOR	Nh2
ZFYVE16	Nh2
LUCAT1	Nh2
ARHGAP26	Nh2
HNRNPH1	Nh2
PHACTR1	Nh2
PPP1R10	Nh2
HCG27	Nh2
PNISR	Nh2
STX7	Nh2
VNN3	Nh2
HNRNPA2B1	Nh2
ZNF117	Nh2
ERV3-1	Nh2
FAM133B	Nh2
POLR2J3	Nh2
IFRD1	Nh2
LINC00513	Nh2
AC016831.1	Nh2
AC016831.5	Nh2
EGR3	Nh2
SLC25A37	Nh2
DOCK5	Nh2
KAT6A	Nh2
FAM91A1	Nh2
DENND3	Nh2
CELF2	Nh2
HERC4	Nh2
NUTM2B-AS1	Nh2
ENTPD1	Nh2
LCOR	Nh2
OGA	Nh2
PTPRE	Nh2
PGGHG	Nh2
MTRNR2L8	Nh2
BEST1	Nh2
SF1	Nh2
NEAT1	Nh2
MALAT1	Nh2
ATG16L2	Nh2
ATF7IP	Nh2
SLC35E3	Nh2
MDM2	Nh2
ACSS3	Nh2
MED13L	Nh2
N4BP2L2	Nh2
DLEU2	Nh2
ARGLU1	Nh2
ARHGEF40	Nh2
PCNX1	Nh2
RBM25	Nh2
RPS6KA5	Nh2
FAM214A	Nh2
MCTP2	Nh2
MYH11	Nh2
FUS	Nh2
NFAT5	Nh2
PLCG2	Nh2
NLRP1	Nh2
WSB1	Nh2
SSH2	Nh2
ZNF207	Nh2
FMNL1	Nh2
AC004687.1	Nh2
MYO1F	Nh2
AC020916.1	Nh2
CYP4F3	Nh2
HSH2D	Nh2
AC020911.2	Nh2
LPAR2	Nh2
PLAUR	Nh2
FOSB	Nh2
SAT1	Nh2
RPGR	Nh2
FTX	Nh2
JPX	Nh2
MECP2	Nh2
MT-ND1	Nh2
MT-ND2	Nh2
MT-CO1	Nh2
MT-CO2	Nh2
MT-ATP8	Nh2
MT-ATP6	Nh2
MT-CO3	Nh2
MT-ND3	Nh2
MT-ND4L	Nh2
MT-ND4	Nh2
MT-ND5	Nh2
MT-CYB	Nh2
ISG15	Nh3
IFI6	Nh3
IFI44L	Nh3
GBP1	Nh3
GBP4	Nh3
GBP5	Nh3
ADAR	Nh3
IFI16	Nh3
RSAD2	Nh3
EIF2AK2	Nh3
TMSB10	Nh3
NMI	Nh3
STAT1	Nh3
SP110	Nh3
SP100	Nh3
SHISA5	Nh3
PARP9	Nh3
DTX3L	Nh3
PARP14	Nh3
PLSCR1	Nh3
TNFSF10	Nh3
HERC5	Nh3
DDX60	Nh3
DDX60L	Nh3
PSMB9	Nh3
TAP1	Nh3
SAMD9	Nh3
SAMD9L	Nh3
ZC3HAV1	Nh3
GIMAP4	Nh3
DDX58	Nh3
CHMP5	Nh3
IFIT2	Nh3
IFIT3	Nh3
IFIT1	Nh3
IFIT5	Nh3
IFITM1	Nh3
IFITM3	Nh3
TRIM22	Nh3
UBE2L6	Nh3
TMEM123	Nh3
CLEC2B	Nh3
PHF11	Nh3
TNFSF13B	Nh3
PSME1	Nh3
LYSMD2	Nh3
ISG20	Nh3
XAF1	Nh3
RNF213	Nh3
ZCCHC2	Nh3
MX2	Nh3
MX1	Nh3
APOL6	Nh3

### Sheet: Wigerblad-Neu Association
Neutrophil_State	Wigerblad_Cluster_Score	avg_log2FC	p-value	p_adj
IFN Activated Neu	Nh3.Score	1.1233	0	0
Nascent Neu	Nh0.Score	0.435681	1.19282e-153	1.43138e-152
Quiescent Neu	Nh2.Score	0.189767	2.05924e-38	2.47109e-37
Quiescent Neu	Nh1.Score	0.0462849	0.00257202	0.0308642
Nascent Neu	Nh1.Score	0.0194889	0.123727	1
IFN Activated Neu	Nh1.Score	-0.122711	1	1
Nascent Neu	Nh3.Score	-0.214867	1	1
IFN Activated Neu	Nh2.Score	-0.118906	1	1
Quiescent Neu	Nh0.Score	-0.254699	1	1
Quiescent Neu	Nh3.Score	-0.567552	1	1
Nascent Neu	Nh2.Score	-0.177706	1	1
IFN Activated Neu	Nh0.Score	-0.183997	1	1

### Sheet: Kwok Cluster Markers
Gene Name	Kwok Cell Type Assignment
NMNAT1	Apoptosing_neutrophils
GBP1	Apoptosing_neutrophils
PTGS2	Apoptosing_neutrophils
XPO1	Apoptosing_neutrophils
CISD2	Apoptosing_neutrophils
PHACTR1	Apoptosing_neutrophils
TENT5A	Apoptosing_neutrophils
HSPB1	Apoptosing_neutrophils
CREM	Apoptosing_neutrophils
TRIM13	Apoptosing_neutrophils
FOS	Apoptosing_neutrophils
ZNF93	Apoptosing_neutrophils
MAFF	Apoptosing_neutrophils
ST13	Apoptosing_neutrophils
RPL11	B_cells
CD52	B_cells
RPS8	B_cells
RPL5	B_cells
RPS27	B_cells
RALGPS2	B_cells
FCMR	B_cells
IGKC	B_cells
RPL32	B_cells
RPSA	B_cells
RPL9	B_cells
BANK1	B_cells
RPS23	B_cells
CD74	B_cells
HLA-DRA	B_cells
HLA-DRB1	B_cells
HLA-DQA1	B_cells
HLA-DQB1	B_cells
HLA-DMB	B_cells
HLA-DPA1	B_cells
HLA-DPB1	B_cells
RPS18	B_cells
RPL10A	B_cells
RPS12	B_cells
RPS20	B_cells
RPL8	B_cells
RPS6	B_cells
RPL12	B_cells
RPLP2	B_cells
RPS13	B_cells
MS4A1	B_cells
BIRC3	B_cells
RPL21	B_cells
RPS29	B_cells
TCL1A	B_cells
IGHD	B_cells
IGHM	B_cells
RPL13	B_cells
RPS28	B_cells
NIBAN3	B_cells
RPL18A	B_cells
CD22	B_cells
RPS19	B_cells
CD79A	B_cells
RPL13A	B_cells
RPS11	B_cells
RPS5	B_cells
RPL3	B_cells
RPS4X	B_cells
RPL10	B_cells
RUNX3	CD8_T_cells
CD52	CD8_T_cells
CD2	CD8_T_cells
RPS27	CD8_T_cells
GNLY	CD8_T_cells
CD8A	CD8_T_cells
ARL4C	CD8_T_cells
FGFBP2	CD8_T_cells
IL7R	CD8_T_cells
GZMA	CD8_T_cells
RPS18	CD8_T_cells
EEF1A1	CD8_T_cells
RPS12	CD8_T_cells
TRGC1	CD8_T_cells
TRBC2	CD8_T_cells
PRF1	CD8_T_cells
AHNAK	CD8_T_cells
CD3E	CD8_T_cells
CD3G	CD8_T_cells
KLRB1	CD8_T_cells
KLRD1	CD8_T_cells
TRAC	CD8_T_cells
GZMH	CD8_T_cells
RPS29	CD8_T_cells
IL32	CD8_T_cells
CCL5	CD8_T_cells
TLE5	CD8_T_cells
RPS19	CD8_T_cells
NKG7	CD8_T_cells
RPL3	CD8_T_cells
CD1C	cDCs
FCER1A	cDCs
ATP1B1	cDCs
NAV1	cDCs
CCDC88A	cDCs
AFF3	cDCs
SPATS2L	cDCs
PID1	cDCs
SH3BP4	cDCs
CCR5	cDCs
CACNA2D3	cDCs
NREP	cDCs
HLA-DQA1	cDCs
HLA-DQB1	cDCs
HLA-DQA2	cDCs
HLA-DMB	cDCs
HLA-DMA	cDCs
HLA-DOA	cDCs
HLA-DPB1	cDCs
HDAC9	cDCs
CPVL	cDCs
PON2	cDCs
CPED1	cDCs
TSPAN33	cDCs
FABP5	cDCs
MRC1	cDCs
EMP1	cDCs
FLT3	cDCs
NDRG2	cDCs
RTN1	cDCs
CIITA	cDCs
CLEC10A	cDCs
FZD2	cDCs
CYP2S1	cDCs
CLIC2	cDCs
S100A10	Classical_monocytes
VCAN	Classical_monocytes
CD74	Classical_monocytes
HLA-DRA	Classical_monocytes
HLA-DRB1	Classical_monocytes
HLA-DPA1	Classical_monocytes
CPVL	Classical_monocytes
CD36	Classical_monocytes
CTSB	Classical_monocytes
FCN1	Classical_monocytes
RPS24	Classical_monocytes
MPEG1	Classical_monocytes
MS4A6A	Classical_monocytes
MS4A7	Classical_monocytes
AHNAK	Classical_monocytes
LYZ	Classical_monocytes
KCTD12	Classical_monocytes
RNASE2	Classical_monocytes
ANXA2	Classical_monocytes
CST3	Classical_monocytes
SAMHD1	Classical_monocytes
ADA2	Classical_monocytes
LGALS1	Classical_monocytes
AP1S2	Classical_monocytes
CYBB	Classical_monocytes
MT-CO1	Classical_monocytes
E2F2	Cycling_neutrophil_progenitors
STMN1	Cycling_neutrophil_progenitors
CDKN2C	Cycling_neutrophil_progenitors
GPSM2	Cycling_neutrophil_progenitors
ASPM	Cycling_neutrophil_progenitors
KIF14	Cycling_neutrophil_progenitors
CENPF	Cycling_neutrophil_progenitors
RRM2	Cycling_neutrophil_progenitors
CKAP2L	Cycling_neutrophil_progenitors
SGO2	Cycling_neutrophil_progenitors
SMC4	Cycling_neutrophil_progenitors
NCAPG	Cycling_neutrophil_progenitors
CENPE	Cycling_neutrophil_progenitors
CCNA2	Cycling_neutrophil_progenitors
PTTG1	Cycling_neutrophil_progenitors
HMMR	Cycling_neutrophil_progenitors
FBXO5	Cycling_neutrophil_progenitors
ANLN	Cycling_neutrophil_progenitors
EZH2	Cycling_neutrophil_progenitors
GGH	Cycling_neutrophil_progenitors
ATAD2	Cycling_neutrophil_progenitors
CKS2	Cycling_neutrophil_progenitors
SMC2	Cycling_neutrophil_progenitors
CDK1	Cycling_neutrophil_progenitors
KIF11	Cycling_neutrophil_progenitors
CEP55	Cycling_neutrophil_progenitors
MKI67	Cycling_neutrophil_progenitors
RRM1	Cycling_neutrophil_progenitors
FOXM1	Cycling_neutrophil_progenitors
TMPO	Cycling_neutrophil_progenitors
CKAP2	Cycling_neutrophil_progenitors
DLGAP5	Cycling_neutrophil_progenitors
KNL1	Cycling_neutrophil_progenitors
CCNB2	Cycling_neutrophil_progenitors
PRC1	Cycling_neutrophil_progenitors
RMI2	Cycling_neutrophil_progenitors
SHCBP1	Cycling_neutrophil_progenitors
HP	Cycling_neutrophil_progenitors
TOP2A	Cycling_neutrophil_progenitors
SKA2	Cycling_neutrophil_progenitors
PRR11	Cycling_neutrophil_progenitors
BIRC5	Cycling_neutrophil_progenitors
TYMS	Cycling_neutrophil_progenitors
NDC80	Cycling_neutrophil_progenitors
TPX2	Cycling_neutrophil_progenitors
UBE2C	Cycling_neutrophil_progenitors
AURKA	Cycling_neutrophil_progenitors
GTSE1	Cycling_neutrophil_progenitors
KIF4A	Cycling_neutrophil_progenitors
HMGB3	Cycling_neutrophil_progenitors
RUNX3	Cycling_TNK
STMN1	Cycling_TNK
CD2	Cycling_TNK
ASPM	Cycling_TNK
NUCKS1	Cycling_TNK
CENPF	Cycling_TNK
PARP1	Cycling_TNK
RRM2	Cycling_TNK
GNLY	Cycling_TNK
ARL4C	Cycling_TNK
RPSA	Cycling_TNK
SMC4	Cycling_TNK
GZMA	Cycling_TNK
DHFR	Cycling_TNK
NPM1	Cycling_TNK
TUBB	Cycling_TNK
PPIA	Cycling_TNK
TRBC2	Cycling_TNK
MCM4	Cycling_TNK
COX6C	Cycling_TNK
SMC2	Cycling_TNK
PRF1	Cycling_TNK
MKI67	Cycling_TNK
ETS1	Cycling_TNK
LDHB	Cycling_TNK
PA2G4	Cycling_TNK
TMPO	Cycling_TNK
C12orf75	Cycling_TNK
RPLP0	Cycling_TNK
RAN	Cycling_TNK
TRAC	Cycling_TNK
GZMB	Cycling_TNK
DUT	Cycling_TNK
ANXA2	Cycling_TNK
IL32	Cycling_TNK
SPN	Cycling_TNK
IKZF3	Cycling_TNK
TOP2A	Cycling_TNK
PRR11	Cycling_TNK
TYMS	Cycling_TNK
TLE5	Cycling_TNK
DNMT1	Cycling_TNK
CDC25B	Cycling_TNK
PCNA	Cycling_TNK
IL2RB	Cycling_TNK
APOBEC3C	Cycling_TNK
CD99	Cycling_TNK
SLC25A5	Cycling_TNK
NCF2	Eosinophils
PTPN18	Eosinophils
CXCR4	Eosinophils
ARL4C	Eosinophils
LRRFIP1	Eosinophils
IL5RA	Eosinophils
CCNI	Eosinophils
SLC29A1	Eosinophils
IDO1	Eosinophils
CHD7	Eosinophils
SWAP70	Eosinophils
ESYT1	Eosinophils
MPHOSPH8	Eosinophils
RPLP1	Eosinophils
PRSS33	Eosinophils
CORO1A	Eosinophils
DPEP2	Eosinophils
SMPD3	Eosinophils
COTL1	Eosinophils
ALOX15	Eosinophils
PIK3R6	Eosinophils
RAB11FIP4	Eosinophils
MSI2	Eosinophils
RAB37	Eosinophils
CFD	Eosinophils
ADGRE1	Eosinophils
CLC	Eosinophils
IRF3	Eosinophils
SIGLEC8	Eosinophils
CACNG8	Eosinophils
ATP5F1E	Eosinophils
OLIG2	Eosinophils
DIP2A	Eosinophils
GATA1	Eosinophils
ARHGEF6	Eosinophils
STMN1	HSPCs
TAL1	HSPCs
FCER1A	HSPCs
PBX1	HSPCs
CD34	HSPCs
TARBP1	HSPCs
GCSAML	HSPCs
MYCN	HSPCs
BCL11A	HSPCs
CNRIP1	HSPCs
ITM2C	HSPCs
DPPA4	HSPCs
GATA2	HSPCs
CPA3	HSPCs
IGF2BP2	HSPCs
CYTL1	HSPCs
PROM1	HSPCs
KIT	HSPCs
SPINK2	HSPCs
MMRN1	HSPCs
GUCY1A1	HSPCs
NPR3	HSPCs
NREP	HSPCs
SOX4	HSPCs
MYB	HSPCs
HOXA5	HSPCs
HOXA9	HSPCs
CDK6	HSPCs
RBPMS	HSPCs
LAPTM4B	HSPCs
BAALC	HSPCs
ANGPT1	HSPCs
HEMGN	HSPCs
DIPK1B	HSPCs
ST8SIA6	HSPCs
GIHCG	HSPCs
SOCS2	HSPCs
TSC22D1	HSPCs
PCDH9	HSPCs
FAM30A	HSPCs
TPSB2	HSPCs
TPSAB1	HSPCs
ZNRF1	HSPCs
CAVIN1	HSPCs
SMIM24	HSPCs
AJ009632.2	HSPCs
ERG	HSPCs
BEX3	HSPCs
FHL1	HSPCs
PGD	IL1R2+_immature_neutrophils
PADI4	IL1R2+_immature_neutrophils
S100A12	IL1R2+_immature_neutrophils
S100A8	IL1R2+_immature_neutrophils
QSOX1	IL1R2+_immature_neutrophils
CAPG	IL1R2+_immature_neutrophils
IL1R2	IL1R2+_immature_neutrophils
GCA	IL1R2+_immature_neutrophils
GYG1	IL1R2+_immature_neutrophils
S100P	IL1R2+_immature_neutrophils
SLCO4C1	IL1R2+_immature_neutrophils
CYSTM1	IL1R2+_immature_neutrophils
CRISP3	IL1R2+_immature_neutrophils
SNX3	IL1R2+_immature_neutrophils
ARG1	IL1R2+_immature_neutrophils
SYNE1	IL1R2+_immature_neutrophils
ACTB	IL1R2+_immature_neutrophils
FCN1	IL1R2+_immature_neutrophils
PFKFB3	IL1R2+_immature_neutrophils
VIM	IL1R2+_immature_neutrophils
ANKRD22	IL1R2+_immature_neutrophils
CFL1	IL1R2+_immature_neutrophils
CLEC4D	IL1R2+_immature_neutrophils
PLBD1	IL1R2+_immature_neutrophils
MYL6	IL1R2+_immature_neutrophils
CKAP4	IL1R2+_immature_neutrophils
ALOX5AP	IL1R2+_immature_neutrophils
PKM	IL1R2+_immature_neutrophils
ITGAM	IL1R2+_immature_neutrophils
RFLNB	IL1R2+_immature_neutrophils
PFN1	IL1R2+_immature_neutrophils
WSB1	IL1R2+_immature_neutrophils
ACTG1	IL1R2+_immature_neutrophils
MCEMP1	IL1R2+_immature_neutrophils
PGLYRP1	IL1R2+_immature_neutrophils
APMAP	IL1R2+_immature_neutrophils
MMP9	IL1R2+_immature_neutrophils
PLP2	IL1R2+_immature_neutrophils
SKI	Mast_cells/eosiniophils
CNR2	Mast_cells/eosiniophils
PNRC2	Mast_cells/eosiniophils
SRSF11	Mast_cells/eosiniophils
TTLL7	Mast_cells/eosiniophils
FCER1A	Mast_cells/eosiniophils
SLC45A3	Mast_cells/eosiniophils
RHEX	Mast_cells/eosiniophils
TRAF3IP3	Mast_cells/eosiniophils
SCCPDH	Mast_cells/eosiniophils
GCSAML	Mast_cells/eosiniophils
VAMP8	Mast_cells/eosiniophils
IL1RL1	Mast_cells/eosiniophils
IL5RA	Mast_cells/eosiniophils
TOP2B	Mast_cells/eosiniophils
CCR3	Mast_cells/eosiniophils
GATA2	Mast_cells/eosiniophils
U2SURP	Mast_cells/eosiniophils
CPA3	Mast_cells/eosiniophils
AC111000.4	Mast_cells/eosiniophils
HPGD	Mast_cells/eosiniophils
IL4	Mast_cells/eosiniophils
HNRNPH1	Mast_cells/eosiniophils
CANX	Mast_cells/eosiniophils
NUDT3	Mast_cells/eosiniophils
ENPP3	Mast_cells/eosiniophils
AKAP12	Mast_cells/eosiniophils
ITGB8	Mast_cells/eosiniophils
AKAP9	Mast_cells/eosiniophils
HIPK2	Mast_cells/eosiniophils
CA8	Mast_cells/eosiniophils
C9orf78	Mast_cells/eosiniophils
SLC18A2	Mast_cells/eosiniophils
MS4A3	Mast_cells/eosiniophils
MS4A2	Mast_cells/eosiniophils
PTGDR2	Mast_cells/eosiniophils
TMEM258	Mast_cells/eosiniophils
CD9	Mast_cells/eosiniophils
LINC02458	Mast_cells/eosiniophils
ZC3H13	Mast_cells/eosiniophils
HDC	Mast_cells/eosiniophils
SLTM	Mast_cells/eosiniophils
HERC1	Mast_cells/eosiniophils
MAF	Mast_cells/eosiniophils
HRH4	Mast_cells/eosiniophils
CIRBP	Mast_cells/eosiniophils
CLC	Mast_cells/eosiniophils
CACNG6	Mast_cells/eosiniophils
IL3RA	Mast_cells/eosiniophils
PTAFR	Mature_neutrophils
RNF19B	Mature_neutrophils
SMAP2	Mature_neutrophils
INKA2	Mature_neutrophils
TXNIP	Mature_neutrophils
TAGLN2	Mature_neutrophils
MPZL1	Mature_neutrophils
GLUL	Mature_neutrophils
PTGS2	Mature_neutrophils
BTG2	Mature_neutrophils
G0S2	Mature_neutrophils
AC012368.1	Mature_neutrophils
IL1B	Mature_neutrophils
CXCR4	Mature_neutrophils
CXCR2	Mature_neutrophils
CCR1	Mature_neutrophils
P2RY13	Mature_neutrophils
TMEM154	Mature_neutrophils
DUSP1	Mature_neutrophils
AIF1	Mature_neutrophils
TNFAIP3	Mature_neutrophils
SOD2	Mature_neutrophils
DOCK5	Mature_neutrophils
CAMK1D	Mature_neutrophils
PPIF	Mature_neutrophils
IFIT2	Mature_neutrophils
IFIT3	Mature_neutrophils
IFITM3	Mature_neutrophils
FTH1	Mature_neutrophils
MALAT1	Mature_neutrophils
CLEC7A	Mature_neutrophils
DUSP6	Mature_neutrophils
HCAR3	Mature_neutrophils
SLC15A4	Mature_neutrophils
NFKBIA	Mature_neutrophils
TNFAIP2	Mature_neutrophils
OAZ2	Mature_neutrophils
CPPED1	Mature_neutrophils
YPEL3	Mature_neutrophils
CXCL16	Mature_neutrophils
PHOSPHO1	Mature_neutrophils
PECAM1	Mature_neutrophils
KCNJ2	Mature_neutrophils
SEC14L1	Mature_neutrophils
ADGRE2	Mature_neutrophils
THBD	Mature_neutrophils
CSF2RB	Mature_neutrophils
TSC22D3	Mature_neutrophils
RPL11	Memory_CD4_T_cells
CD52	Memory_CD4_T_cells
RPS8	Memory_CD4_T_cells
RPL5	Memory_CD4_T_cells
RPS27	Memory_CD4_T_cells
RPS27A	Memory_CD4_T_cells
RPL31	Memory_CD4_T_cells
RPL37A	Memory_CD4_T_cells
RPL32	Memory_CD4_T_cells
RPSA	Memory_CD4_T_cells
RPL14	Memory_CD4_T_cells
RPL9	Memory_CD4_T_cells
RPL34	Memory_CD4_T_cells
IL7R	Memory_CD4_T_cells
RPS23	Memory_CD4_T_cells
TCF7	Memory_CD4_T_cells
RPS14	Memory_CD4_T_cells
RPS18	Memory_CD4_T_cells
RPL10A	Memory_CD4_T_cells
EEF1A1	Memory_CD4_T_cells
RPS12	Memory_CD4_T_cells
TRBC1	Memory_CD4_T_cells
TRBC2	Memory_CD4_T_cells
RPS20	Memory_CD4_T_cells
RPS6	Memory_CD4_T_cells
RPL12	Memory_CD4_T_cells
RPLP2	Memory_CD4_T_cells
RPS13	Memory_CD4_T_cells
RPS3	Memory_CD4_T_cells
ETS1	Memory_CD4_T_cells
RPL6	Memory_CD4_T_cells
RPL21	Memory_CD4_T_cells
TRAC	Memory_CD4_T_cells
RPS29	Memory_CD4_T_cells
RPL4	Memory_CD4_T_cells
RPLP1	Memory_CD4_T_cells
IL32	Memory_CD4_T_cells
RPS15A	Memory_CD4_T_cells
RPL13	Memory_CD4_T_cells
RPL19	Memory_CD4_T_cells
RPL36	Memory_CD4_T_cells
RPS28	Memory_CD4_T_cells
RPS16	Memory_CD4_T_cells
RPS19	Memory_CD4_T_cells
RPL13A	Memory_CD4_T_cells
RPS5	Memory_CD4_T_cells
RPS21	Memory_CD4_T_cells
RPL3	Memory_CD4_T_cells
RPS4X	Memory_CD4_T_cells
RPL10	Memory_CD4_T_cells
PADI4	MPO+_immature_neutrophils_or_progenitors
LTF	MPO+_immature_neutrophils_or_progenitors
CAMP	MPO+_immature_neutrophils_or_progenitors
CRISP3	MPO+_immature_neutrophils_or_progenitors
CD24	MPO+_immature_neutrophils_or_progenitors
CPNE3	MPO+_immature_neutrophils_or_progenitors
UGCG	MPO+_immature_neutrophils_or_progenitors
STOM	MPO+_immature_neutrophils_or_progenitors
LCN2	MPO+_immature_neutrophils_or_progenitors
FCN1	MPO+_immature_neutrophils_or_progenitors
TCN1	MPO+_immature_neutrophils_or_progenitors
MMP8	MPO+_immature_neutrophils_or_progenitors
OLR1	MPO+_immature_neutrophils_or_progenitors
LYZ	MPO+_immature_neutrophils_or_progenitors
OLFM4	MPO+_immature_neutrophils_or_progenitors
HP	MPO+_immature_neutrophils_or_progenitors
RFLNB	MPO+_immature_neutrophils_or_progenitors
SERPINB10	MPO+_immature_neutrophils_or_progenitors
RETN	MPO+_immature_neutrophils_or_progenitors
GPI	MPO+_immature_neutrophils_or_progenitors
CEACAM1	MPO+_immature_neutrophils_or_progenitors
CEACAM8	MPO+_immature_neutrophils_or_progenitors
PGLYRP1	MPO+_immature_neutrophils_or_progenitors
BPI	MPO+_immature_neutrophils_or_progenitors
CYBB	MPO+_immature_neutrophils_or_progenitors
RPL22	Naive_CD4_T_cells
RPL11	Naive_CD4_T_cells
RPS8	Naive_CD4_T_cells
RPL5	Naive_CD4_T_cells
RPS27	Naive_CD4_T_cells
RPS27A	Naive_CD4_T_cells
RPL31	Naive_CD4_T_cells
EEF1B2	Naive_CD4_T_cells
RPL32	Naive_CD4_T_cells
RPSA	Naive_CD4_T_cells
RPL14	Naive_CD4_T_cells
RPL35A	Naive_CD4_T_cells
RPL9	Naive_CD4_T_cells
RPL34	Naive_CD4_T_cells
RPS3A	Naive_CD4_T_cells
IL7R	Naive_CD4_T_cells
RPS23	Naive_CD4_T_cells
TCF7	Naive_CD4_T_cells
RPS14	Naive_CD4_T_cells
NPM1	Naive_CD4_T_cells
RPS18	Naive_CD4_T_cells
RPL10A	Naive_CD4_T_cells
EEF1A1	Naive_CD4_T_cells
RPS12	Naive_CD4_T_cells
TRBC2	Naive_CD4_T_cells
RPS20	Naive_CD4_T_cells
RPS6	Naive_CD4_T_cells
RPL12	Naive_CD4_T_cells
RPLP2	Naive_CD4_T_cells
RPS13	Naive_CD4_T_cells
RPS3	Naive_CD4_T_cells
RPL21	Naive_CD4_T_cells
RPS29	Naive_CD4_T_cells
RPL4	Naive_CD4_T_cells
RPS15A	Naive_CD4_T_cells
RPL13	Naive_CD4_T_cells
RPL23	Naive_CD4_T_cells
RPL19	Naive_CD4_T_cells
RPL38	Naive_CD4_T_cells
RPL36	Naive_CD4_T_cells
RPS28	Naive_CD4_T_cells
RPS16	Naive_CD4_T_cells
RPS19	Naive_CD4_T_cells
RPL13A	Naive_CD4_T_cells
RPS5	Naive_CD4_T_cells
RPS21	Naive_CD4_T_cells
RPL3	Naive_CD4_T_cells
RPS4X	Naive_CD4_T_cells
RPL39	Naive_CD4_T_cells
RPL10	Naive_CD4_T_cells
RPL22	Naive_CD8_T_cells
RPS8	Naive_CD8_T_cells
RPL5	Naive_CD8_T_cells
CD8A	Naive_CD8_T_cells
CD8B	Naive_CD8_T_cells
EEF1B2	Naive_CD8_T_cells
RPL15	Naive_CD8_T_cells
RPSA	Naive_CD8_T_cells
RPL24	Naive_CD8_T_cells
RPL35A	Naive_CD8_T_cells
LEF1	Naive_CD8_T_cells
IL7R	Naive_CD8_T_cells
RPS23	Naive_CD8_T_cells
TCF7	Naive_CD8_T_cells
NPM1	Naive_CD8_T_cells
RPS18	Naive_CD8_T_cells
RPS10	Naive_CD8_T_cells
RPL10A	Naive_CD8_T_cells
HSP90AB1	Naive_CD8_T_cells
RPS12	Naive_CD8_T_cells
TRBC2	Naive_CD8_T_cells
RPL7	Naive_CD8_T_cells
RPL8	Naive_CD8_T_cells
RPL35	Naive_CD8_T_cells
RPL12	Naive_CD8_T_cells
RPLP2	Naive_CD8_T_cells
CD3E	Naive_CD8_T_cells
RPS25	Naive_CD8_T_cells
ETS1	Naive_CD8_T_cells
HNRNPA1	Naive_CD8_T_cells
NAP1L1	Naive_CD8_T_cells
RPLP0	Naive_CD8_T_cells
TRAC	Naive_CD8_T_cells
RPL4	Naive_CD8_T_cells
RPLP1	Naive_CD8_T_cells
RPL13	Naive_CD8_T_cells
RPL26	Naive_CD8_T_cells
RPL23A	Naive_CD8_T_cells
CCR7	Naive_CD8_T_cells
RPL36	Naive_CD8_T_cells
RPL18A	Naive_CD8_T_cells
RPS19	Naive_CD8_T_cells
RPL18	Naive_CD8_T_cells
RPS5	Naive_CD8_T_cells
RPS21	Naive_CD8_T_cells
RPL3	Naive_CD8_T_cells
RPS4X	Naive_CD8_T_cells
RPL10	Naive_CD8_T_cells
RUNX3	NK cells
TGFBR3	NK cells
CD2	NK cells
RPS27	NK cells
PYHIN1	NK cells
SH2D1B	NK cells
CD247	NK cells
ID2	NK cells
GNLY	NK cells
PTPN4	NK cells
PTMA	NK cells
ARL4C	NK cells
CX3CR1	NK cells
SPON2	NK cells
FGFBP2	NK cells
HOPX	NK cells
GZMA	NK cells
FYN	NK cells
PPIA	NK cells
CEP78	NK cells
PRF1	NK cells
AHNAK	NK cells
CTSW	NK cells
PRSS23	NK cells
ETS1	NK cells
KLRB1	NK cells
KLRF1	NK cells
KLRD1	NK cells
GNPTAB	NK cells
GZMH	NK cells
GZMB	NK cells
PRKCH	NK cells
SPN	NK cells
ADGRG1	NK cells
SLFN5	NK cells
CCL5	NK cells
CCL4	NK cells
IKZF3	NK cells
TBX21	NK cells
CD7	NK cells
TLE5	NK cells
S1PR5	NK cells
HCST	NK cells
NKG7	NK cells
XBP1	NK cells
IL2RB	NK cells
APOBEC3C	NK cells
CD99	NK cells
MT-CO1	NK cells
MT-ND5	NK cells
C1QA	Non-classical_monocytes
CD52	Non-classical_monocytes
YBX1	Non-classical_monocytes
FCGR3A	Non-classical_monocytes
ITGA4	Non-classical_monocytes
PTMA	Non-classical_monocytes
CX3CR1	Non-classical_monocytes
CD86	Non-classical_monocytes
NAAA	Non-classical_monocytes
CSF1R	Non-classical_monocytes
CD74	Non-classical_monocytes
HLA-DRA	Non-classical_monocytes
HLA-DRB1	Non-classical_monocytes
HLA-DPA1	Non-classical_monocytes
HLA-DPB1	Non-classical_monocytes
FGD2	Non-classical_monocytes
EEF1A1	Non-classical_monocytes
PPIA	Non-classical_monocytes
PABPC1	Non-classical_monocytes
RPL8	Non-classical_monocytes
KLF4	Non-classical_monocytes
PSAP	Non-classical_monocytes
RPS24	Non-classical_monocytes
TCF7L2	Non-classical_monocytes
CDKN1C	Non-classical_monocytes
MPEG1	Non-classical_monocytes
MS4A7	Non-classical_monocytes
GSTP1	Non-classical_monocytes
UCP2	Non-classical_monocytes
CD4	Non-classical_monocytes
NACA	Non-classical_monocytes
NAP1L1	Non-classical_monocytes
ANXA2	Non-classical_monocytes
SPN	Non-classical_monocytes
CD300E	Non-classical_monocytes
RPS19	Non-classical_monocytes
POU2F2	Non-classical_monocytes
LILRB1	Non-classical_monocytes
CST3	Non-classical_monocytes
SAMHD1	Non-classical_monocytes
MAFB	Non-classical_monocytes
ADA2	Non-classical_monocytes
HMOX1	Non-classical_monocytes
LGALS1	Non-classical_monocytes
SLC25A6	Non-classical_monocytes
CYBB	Non-classical_monocytes
MT-CO1	Non-classical_monocytes
MT-CO2	Non-classical_monocytes
MT-ND5	Non-classical_monocytes
STMN1	PADI4+_immature_neutrophils
HMGN2	PADI4+_immature_neutrophils
HDGF	PADI4+_immature_neutrophils
IRF2BP2	PADI4+_immature_neutrophils
RRM2	PADI4+_immature_neutrophils
PTMA	PADI4+_immature_neutrophils
LTF	PADI4+_immature_neutrophils
DHFR	PADI4+_immature_neutrophils
TUBB	PADI4+_immature_neutrophils
TENT5A	PADI4+_immature_neutrophils
CD24	PADI4+_immature_neutrophils
PPIA	PADI4+_immature_neutrophils
DEFA4	PADI4+_immature_neutrophils
DEFA3	PADI4+_immature_neutrophils
CPNE3	PADI4+_immature_neutrophils
ANP32B	PADI4+_immature_neutrophils
UGCG	PADI4+_immature_neutrophils
STOM	PADI4+_immature_neutrophils
LCN2	PADI4+_immature_neutrophils
MKI67	PADI4+_immature_neutrophils
NUCB2	PADI4+_immature_neutrophils
TCN1	PADI4+_immature_neutrophils
MS4A3	PADI4+_immature_neutrophils
GSTP1	PADI4+_immature_neutrophils
MMP8	PADI4+_immature_neutrophils
TUBA1B	PADI4+_immature_neutrophils
LYZ	PADI4+_immature_neutrophils
RGCC	PADI4+_immature_neutrophils
OLFM4	PADI4+_immature_neutrophils
RNASE3	PADI4+_immature_neutrophils
RNASE2	PADI4+_immature_neutrophils
CTSG	PADI4+_immature_neutrophils
DUT	PADI4+_immature_neutrophils
SPN	PADI4+_immature_neutrophils
SNHG29	PADI4+_immature_neutrophils
MPO	PADI4+_immature_neutrophils
TYMS	PADI4+_immature_neutrophils
SERPINB10	PADI4+_immature_neutrophils
AZU1	PADI4+_immature_neutrophils
ELANE	PADI4+_immature_neutrophils
RETN	PADI4+_immature_neutrophils
GPI	PADI4+_immature_neutrophils
CEACAM6	PADI4+_immature_neutrophils
CEACAM8	PADI4+_immature_neutrophils
PGLYRP1	PADI4+_immature_neutrophils
NKG7	PADI4+_immature_neutrophils
PCNA	PADI4+_immature_neutrophils
BPI	PADI4+_immature_neutrophils
MT-CO1	PADI4+_immature_neutrophils
STMN1	pDCs
FCER1A	pDCs
OPN3	pDCs
BCL11A	pDCs
IGKC	pDCs
ITM2C	pDCs
DNASE1L3	pDCs
P2RY14	pDCs
CCDC50	pDCs
JCHAIN	pDCs
DAB2	pDCs
NREP	pDCs
MZB1	pDCs
PACSIN1	pDCs
TNFRSF21	pDCs
TSPAN13	pDCs
SCRN1	pDCs
LINC00996	pDCs
ZFAT	pDCs
TPM2	pDCs
PTGDS	pDCs
NRP1	pDCs
PRXL2A	pDCs
BLNK	pDCs
DUSP5	pDCs
PPP1R14B	pDCs
CLEC4C	pDCs
GZMB	pDCs
LGMN	pDCs
TCL1A	pDCs
PLD4	pDCs
IGHM	pDCs
MAP1A	pDCs
SCAMP5	pDCs
IDH3A	pDCs
SMPD3	pDCs
SLC7A5	pDCs
SERPINF1	pDCs
TRAF4	pDCs
ABHD15	pDCs
TCF4	pDCs
NIBAN3	pDCs
SPIB	pDCs
LILRA4	pDCs
LAMP5	pDCs
DERL3	pDCs
IL3RA	pDCs
PHEX	pDCs
CXCR3	pDCs
RPS8	Plasmablasts
UQCRH	Plasmablasts
TENT5C	Plasmablasts
PDIA6	Plasmablasts
IGKC	Plasmablasts
ITM2C	Plasmablasts
PTMA	Plasmablasts
MANF	Plasmablasts
SSR3	Plasmablasts
CD38	Plasmablasts
JCHAIN	Plasmablasts
SUB1	Plasmablasts
ELL2	Plasmablasts
MZB1	Plasmablasts
TXNDC5	Plasmablasts
PPIA	Plasmablasts
PDIA4	Plasmablasts
TRAM1	Plasmablasts
MTDH	Plasmablasts
AQP3	Plasmablasts
HSPA5	Plasmablasts
TMEM258	Plasmablasts
SPCS2	Plasmablasts
POU2AF1	Plasmablasts
FKBP11	Plasmablasts
HSP90B1	Plasmablasts
PEBP1	Plasmablasts
RPLP0	Plasmablasts
IGHA2	Plasmablasts
IGHA1	Plasmablasts
IGHG1	Plasmablasts
IGHG3	Plasmablasts
PPIB	Plasmablasts
RPLP1	Plasmablasts
TXNDC11	Plasmablasts
TNFRSF17	Plasmablasts
SEC11C	Plasmablasts
LMAN1	Plasmablasts
MYDGF	Plasmablasts
CALR	Plasmablasts
CD79A	Plasmablasts
RPS5	Plasmablasts
RPN2	Plasmablasts
DERL3	Plasmablasts
XBP1	Plasmablasts
PIM2	Plasmablasts
RPS4X	Plasmablasts
SSR4	Plasmablasts
NEXN	Platelets
TRIM58	Platelets
ODC1	Platelets
C2orf88	Platelets
CAVIN2	Platelets
CTDSPL	Platelets
MYLK	Platelets
MGLL	Platelets
PF4	Platelets
PPBP	Platelets
SNCA	Platelets
MMRN1	Platelets
DAB2	Platelets
SPARC	Platelets
FAXDC2	Platelets
F13A1	Platelets
MPIG6B	Platelets
TREML1	Platelets
SH3BGRL2	Platelets
MTURN	Platelets
GNG11	Platelets
PRKAR2B	Platelets
TSPAN33	Platelets
DMTN	Platelets
CLU	Platelets
PTGS1	Platelets
PDLIM1	Platelets
RGS10	Platelets
ENDOD1	Platelets
NRGN	Platelets
ACRBP	Platelets
CLEC1B	Platelets
TSC22D1	Platelets
RDH11	Platelets
THBS1	Platelets
TPM1	Platelets
GP1BA	Platelets
CCL5	Platelets
ITGA2B	Platelets
ITGB3	Platelets
MMD	Platelets
RAB27B	Platelets
CD226	Platelets
GP6	Platelets
MYL9	Platelets
TUBB1	Platelets
GRAP2	Platelets
PARVB	Platelets
BEX3	Platelets
PGD	S100A8-9_hi_neutrophils
PADI4	S100A8-9_hi_neutrophils
CDA	S100A8-9_hi_neutrophils
ALPL	S100A8-9_hi_neutrophils
S100A9	S100A8-9_hi_neutrophils
S100A12	S100A8-9_hi_neutrophils
S100A8	S100A8-9_hi_neutrophils
S100A6	S100A8-9_hi_neutrophils
F5	S100A8-9_hi_neutrophils
SELL	S100A8-9_hi_neutrophils
RGS2	S100A8-9_hi_neutrophils
CR1	S100A8-9_hi_neutrophils
QPCT	S100A8-9_hi_neutrophils
DYSF	S100A8-9_hi_neutrophils
IL1R2	S100A8-9_hi_neutrophils
GCA	S100A8-9_hi_neutrophils
SLC40A1	S100A8-9_hi_neutrophils
PROK2	S100A8-9_hi_neutrophils
S100P	S100A8-9_hi_neutrophils
BST1	S100A8-9_hi_neutrophils
ANXA3	S100A8-9_hi_neutrophils
HMGB2	S100A8-9_hi_neutrophils
ACSL1	S100A8-9_hi_neutrophils
ADAM19	S100A8-9_hi_neutrophils
HSPA1A	S100A8-9_hi_neutrophils
MAPK14	S100A8-9_hi_neutrophils
VNN2	S100A8-9_hi_neutrophils
MGAM	S100A8-9_hi_neutrophils
TXN	S100A8-9_hi_neutrophils
MEGF9	S100A8-9_hi_neutrophils
SLC2A3	S100A8-9_hi_neutrophils
CKAP4	S100A8-9_hi_neutrophils
RNF10	S100A8-9_hi_neutrophils
ALOX5AP	S100A8-9_hi_neutrophils
PYGL	S100A8-9_hi_neutrophils
FOS	S100A8-9_hi_neutrophils
ANPEP	S100A8-9_hi_neutrophils
METTL9	S100A8-9_hi_neutrophils
ITGAM	S100A8-9_hi_neutrophils
CMTM2	S100A8-9_hi_neutrophils
USP10	S100A8-9_hi_neutrophils
RFLNB	S100A8-9_hi_neutrophils
CYP4F3	S100A8-9_hi_neutrophils
PGLYRP1	S100A8-9_hi_neutrophils
LILRA6	S100A8-9_hi_neutrophils
CST7	S100A8-9_hi_neutrophils
APMAP	S100A8-9_hi_neutrophils
MMP9	S100A8-9_hi_neutrophils
PLP2	S100A8-9_hi_neutrophils

### Sheet: Kwok-Neu Association
Neutrophil_State	Kwok_Celltype_Score	avg_log2FC	p-value	p_adj
Nascent Neu	S100A8-9_hi_neutrophils.Score	0.511652	4.42193e-221	3.05113e-219
Nascent Neu	IL1R2+_immature_neutrophils.Score	0.413494	1.85108e-110	1.27724e-108
IFN Activated Neu	Mature_neutrophils.Score	0.265765	1.14491e-50	7.89986e-49
IFN Activated Neu	B_cells.Score	0.282293	1.1442e-32	7.895e-31
IFN Activated Neu	Memory_CD4_T_cells.Score	0.221848	1.16019e-31	8.00532e-30
IFN Activated Neu	Naive_CD4_T_cells.Score	0.242052	1.67655e-30	1.15682e-28
IFN Activated Neu	Non-classical_monocytes.Score	0.250242	6.98903e-28	4.82243e-26
IFN Activated Neu	Classical_monocytes.Score	0.263158	5.66647e-23	3.90986e-21
Nascent Neu	MPO+_immature_neutrophils_or_progenitors.Score	0.190302	2.7973e-20	1.93014e-18
IFN Activated Neu	Naive_CD8_T_cells.Score	0.175761	1.36302e-12	9.40486e-11
IFN Activated Neu	CD8_T_cells.Score	0.190528	1.67849e-11	1.15815e-09
IFN Activated Neu	Plasmablasts.Score	0.104113	6.12623e-07	4.2271e-05
Nascent Neu	Platelets.Score	0.0130236	1.0793e-05	0.000744717
Nascent Neu	Cycling_neutrophil_progenitors.Score	0.0162896	0.000311659	0.0215045
Nascent Neu	pDCs.Score	-0.00237154	0.000457277	0.0315521
IFN Activated Neu	NK cells.Score	0.101948	0.0013577	0.0936812
IFN Activated Neu	PADI4+_immature_neutrophils.Score	0.0758094	0.00365797	0.2524
Quiescent Neu	NK cells.Score	0.0675114	0.00447704	0.308916
Nascent Neu	Eosinophils.Score	0.0392436	0.00487929	0.336671
IFN Activated Neu	MPO+_immature_neutrophils_or_progenitors.Score	0.0454497	0.00681769	0.470421
IFN Activated Neu	Mast_cells/eosiniophils.Score	0.0544868	0.00970572	0.669695
Nascent Neu	HSPCs.Score	-0.0258221	0.0112446	0.775875
IFN Activated Neu	cDCs.Score	0.0569585	0.0150629	1
Nascent Neu	Cycling_TNK.Score	-0.0279063	0.0370123	1
IFN Activated Neu	Cycling_TNK.Score	0.0335154	0.0472052	1
IFN Activated Neu	Apoptosing_neutrophils.Score	0.0514789	0.0610088	1
Quiescent Neu	Mast_cells/eosiniophils.Score	0.0195856	0.0859396	1
Quiescent Neu	Apoptosing_neutrophils.Score	0.0125139	0.139107	1
Nascent Neu	PADI4+_immature_neutrophils.Score	0.0285128	0.165399	1
Nascent Neu	cDCs.Score	-0.0315101	0.403601	1
IFN Activated Neu	HSPCs.Score	0.0212738	0.465842	1
Quiescent Neu	Eosinophils.Score	-0.00936389	0.755979	1
Quiescent Neu	Mature_neutrophils.Score	-0.0113703	0.792129	1
Quiescent Neu	Cycling_neutrophil_progenitors.Score	0.00632493	0.796025	1
Nascent Neu	Plasmablasts.Score	-0.030963	0.893573	1
IFN Activated Neu	Platelets.Score	-0.0145031	0.908856	1
Quiescent Neu	pDCs.Score	0.00168107	0.924492	1
Nascent Neu	CD8_T_cells.Score	-0.0814037	0.958359	1
Quiescent Neu	cDCs.Score	-0.00621949	0.960567	1
IFN Activated Neu	pDCs.Score	0.000148028	0.976547	1
Quiescent Neu	HSPCs.Score	0.00814947	0.978586	1
IFN Activated Neu	Eosinophils.Score	-0.0395373	0.984048	1
Quiescent Neu	Naive_CD8_T_cells.Score	-0.0389826	0.991231	1
Quiescent Neu	Plasmablasts.Score	-0.0315216	0.991563	1
Quiescent Neu	Non-classical_monocytes.Score	-0.0383559	0.994442	1
Nascent Neu	Apoptosing_neutrophils.Score	-0.053276	0.994485	1
Quiescent Neu	Platelets.Score	-0.00231635	0.99658	1
Quiescent Neu	Cycling_TNK.Score	0.00335138	0.996844	1
Quiescent Neu	PADI4+_immature_neutrophils.Score	-0.0602087	0.997028	1
IFN Activated Neu	Cycling_neutrophil_progenitors.Score	-0.0365341	0.998498	1
Nascent Neu	Naive_CD8_T_cells.Score	-0.074548	0.998801	1
Quiescent Neu	CD8_T_cells.Score	-0.0422704	0.999402	1
Nascent Neu	Mast_cells/eosiniophils.Score	-0.0651925	0.999788	1
Nascent Neu	Classical_monocytes.Score	-0.0991297	0.999812	1
Nascent Neu	B_cells.Score	-0.0943359	0.999812	1
Quiescent Neu	Classical_monocytes.Score	-0.0706569	0.999958	1
Nascent Neu	Naive_CD4_T_cells.Score	-0.0925753	0.999978	1
Quiescent Neu	Memory_CD4_T_cells.Score	-0.0572193	0.999993	1
Nascent Neu	Memory_CD4_T_cells.Score	-0.0849809	0.999998	1
Quiescent Neu	Naive_CD4_T_cells.Score	-0.0632557	0.999998	1
Quiescent Neu	B_cells.Score	-0.0849856	1	1
Nascent Neu	NK cells.Score	-0.167963	1	1
Nascent Neu	Non-classical_monocytes.Score	-0.134809	1	1
Quiescent Neu	IL1R2+_immature_neutrophils.Score	-0.199984	1	1
Quiescent Neu	MPO+_immature_neutrophils_or_progenitors.Score	-0.166883	1	1
Quiescent Neu	S100A8-9_hi_neutrophils.Score	-0.250738	1	1
Nascent Neu	Mature_neutrophils.Score	-0.186872	1	1
IFN Activated Neu	IL1R2+_immature_neutrophils.Score	-0.267838	1	1
IFN Activated Neu	S100A8-9_hi_neutrophils.Score	-0.343644	1	1
