## Supplementary Table 6 for "The cellular diversity of human cerebrospinal fluid following intraventricular hemorrhage revealed by single-nucleus RNA sequencing"

### Sheet: MoMac Cluster Markers
Gene Name	MoMac Cluster Assignment
CD52	MoMac_Cluster1
SYTL1	MoMac_Cluster1
FGR	MoMac_Cluster1
PTP4A2	MoMac_Cluster1
RHOC	MoMac_Cluster1
S100A6	MoMac_Cluster1
S100A4	MoMac_Cluster1
CD48	MoMac_Cluster1
FCGR3A	MoMac_Cluster1
LYST	MoMac_Cluster1
GPBAR1	MoMac_Cluster1
CX3CR1	MoMac_Cluster1
MAPKAPK3	MoMac_Cluster1
TKT	MoMac_Cluster1
NAAA	MoMac_Cluster1
PLAC8	MoMac_Cluster1
LTB	MoMac_Cluster1
LST1	MoMac_Cluster1
AIF1	MoMac_Cluster1
GPSM3	MoMac_Cluster1
ACTB	MoMac_Cluster1
MYO1G	MoMac_Cluster1
BRI3	MoMac_Cluster1
PILRA	MoMac_Cluster1
CUX1	MoMac_Cluster1
ZNF703	MoMac_Cluster1
LYN	MoMac_Cluster1
MTSS1	MoMac_Cluster1
LY6E	MoMac_Cluster1
SLC2A6	MoMac_Cluster1
HHEX	MoMac_Cluster1
TCF7L2	MoMac_Cluster1
IFITM2	MoMac_Cluster1
IFITM3	MoMac_Cluster1
CDKN1C	MoMac_Cluster1
SPI1	MoMac_Cluster1
MALAT1	MoMac_Cluster1
FAM89B	MoMac_Cluster1
DRAP1	MoMac_Cluster1
PTPN6	MoMac_Cluster1
TUBA1A	MoMac_Cluster1
BIN2	MoMac_Cluster1
NACA	MoMac_Cluster1
RAP1B	MoMac_Cluster1
NAP1L1	MoMac_Cluster1
LTA4H	MoMac_Cluster1
TESC	MoMac_Cluster1
SERPINA1	MoMac_Cluster1
EVL	MoMac_Cluster1
CKB	MoMac_Cluster1
CSK	MoMac_Cluster1
SPN	MoMac_Cluster1
CORO1A	MoMac_Cluster1
TPPP3	MoMac_Cluster1
COTL1	MoMac_Cluster1
UNC119	MoMac_Cluster1
EVI2B	MoMac_Cluster1
ABI3	MoMac_Cluster1
LIMD2	MoMac_Cluster1
CD79B	MoMac_Cluster1
CFD	MoMac_Cluster1
STXBP2	MoMac_Cluster1
MYO1F	MoMac_Cluster1
ICAM3	MoMac_Cluster1
KLF2	MoMac_Cluster1
IFI30	MoMac_Cluster1
LRRC25	MoMac_Cluster1
RPS19	MoMac_Cluster1
POU2F2	MoMac_Cluster1
VASP	MoMac_Cluster1
CD37	MoMac_Cluster1
SIGLEC10	MoMac_Cluster1
LILRB2	MoMac_Cluster1
FAM110A	MoMac_Cluster1
HCK	MoMac_Cluster1
ADA	MoMac_Cluster1
RGS19	MoMac_Cluster1
BID	MoMac_Cluster1
RAC2	MoMac_Cluster1
SLC25A6	MoMac_Cluster1
CFP	MoMac_Cluster1
TSC22D3	MoMac_Cluster1
C1QA	MoMac_Cluster2
C1QC	MoMac_Cluster2
C1QB	MoMac_Cluster2
FUCA1	MoMac_Cluster2
LMNA	MoMac_Cluster2
RGS1	MoMac_Cluster2
ATF3	MoMac_Cluster2
NR4A2	MoMac_Cluster2
SLC40A1	MoMac_Cluster2
STAB1	MoMac_Cluster2
HES1	MoMac_Cluster2
DAB2	MoMac_Cluster2
EGR1	MoMac_Cluster2
F13A1	MoMac_Cluster2
HSPA1A	MoMac_Cluster2
HSPA1B	MoMac_Cluster2
SLCO2B1	MoMac_Cluster2
CTSC	MoMac_Cluster2
A2M	MoMac_Cluster2
IGF1	MoMac_Cluster2
RNASE1	MoMac_Cluster2
LGMN	MoMac_Cluster2
MAF	MoMac_Cluster2
CCL3	MoMac_Cluster2
CCL4	MoMac_Cluster2
FOSB	MoMac_Cluster2
SPP1	MoMac_Cluster3
PLA2G7	MoMac_Cluster3
GPNMB	MoMac_Cluster3
CTSB	MoMac_Cluster3
FABP5	MoMac_Cluster3
LIPA	MoMac_Cluster3
CTSD	MoMac_Cluster3
CD9	MoMac_Cluster3
CD63	MoMac_Cluster3
LGALS3	MoMac_Cluster3
ACP5	MoMac_Cluster3
PLD3	MoMac_Cluster3
APOE	MoMac_Cluster3
APOC1	MoMac_Cluster3
ISG15	MoMac_Cluster4
IFI6	MoMac_Cluster4
IFI44L	MoMac_Cluster4
IFI44	MoMac_Cluster4
GBP1	MoMac_Cluster4
RABGAP1L	MoMac_Cluster4
CMPK2	MoMac_Cluster4
RSAD2	MoMac_Cluster4
IL1RN	MoMac_Cluster4
STAT1	MoMac_Cluster4
PARP14	MoMac_Cluster4
TNFSF10	MoMac_Cluster4
CXCL10	MoMac_Cluster4
CXCL11	MoMac_Cluster4
HERC5	MoMac_Cluster4
SAMD9L	MoMac_Cluster4
LY6E	MoMac_Cluster4
IFIT2	MoMac_Cluster4
IFIT3	MoMac_Cluster4
IFIT1	MoMac_Cluster4
IFITM3	MoMac_Cluster4
OAS3	MoMac_Cluster4
OASL	MoMac_Cluster4
EPSTI1	MoMac_Cluster4
IFI27	MoMac_Cluster4
ISG20	MoMac_Cluster4
XAF1	MoMac_Cluster4
CCL2	MoMac_Cluster4
CCL8	MoMac_Cluster4
IFI35	MoMac_Cluster4
APOBEC3A	MoMac_Cluster4
GBP1	MoMac_Cluster6
GBP5	MoMac_Cluster6
SLAMF7	MoMac_Cluster6
STAT1	MoMac_Cluster6
CXCL9	MoMac_Cluster6
CXCL10	MoMac_Cluster6
CXCL11	MoMac_Cluster6
IDO1	MoMac_Cluster6
PPA1	MoMac_Cluster6
ANKRD22	MoMac_Cluster6
WARS	MoMac_Cluster6
IL4I1	MoMac_Cluster6
MMP9	MoMac_Cluster6
CD40	MoMac_Cluster6
RBP7	MoMac_Cluster8
CDA	MoMac_Cluster8
CSF3R	MoMac_Cluster8
TXNIP	MoMac_Cluster8
S100A9	MoMac_Cluster8
S100A12	MoMac_Cluster8
S100A8	MoMac_Cluster8
S100A6	MoMac_Cluster8
S100A4	MoMac_Cluster8
MNDA	MoMac_Cluster8
SELL	MoMac_Cluster8
TKT	MoMac_Cluster8
CSTA	MoMac_Cluster8
H1FX	MoMac_Cluster8
VCAN	MoMac_Cluster8
DUSP1	MoMac_Cluster8
NCF1	MoMac_Cluster8
ANXA1	MoMac_Cluster8
NUP214	MoMac_Cluster8
NEAT1	MoMac_Cluster8
MALAT1	MoMac_Cluster8
MGST1	MoMac_Cluster8
LYZ	MoMac_Cluster8
DUSP6	MoMac_Cluster8
FOS	MoMac_Cluster8
SERPINA1	MoMac_Cluster8
METTL9	MoMac_Cluster8
EVI2B	MoMac_Cluster8
STXBP2	MoMac_Cluster8
CD37	MoMac_Cluster8
LGALS2	MoMac_Cluster8
TSPO	MoMac_Cluster8
AP1S2	MoMac_Cluster8
CFP	MoMac_Cluster8
RPL39	MoMac_Cluster8
LCK	MoMac_Cluster9
CD2	MoMac_Cluster9
GNLY	MoMac_Cluster9
CXCL13	MoMac_Cluster9
IL7R	MoMac_Cluster9
GZMA	MoMac_Cluster9
LTB	MoMac_Cluster9
PRF1	MoMac_Cluster9
CTSW	MoMac_Cluster9
CD3E	MoMac_Cluster9
CD3D	MoMac_Cluster9
CD3G	MoMac_Cluster9
KLRB1	MoMac_Cluster9
CD69	MoMac_Cluster9
KLRD1	MoMac_Cluster9
GZMH	MoMac_Cluster9
GZMB	MoMac_Cluster9
IL32	MoMac_Cluster9
CCL5	MoMac_Cluster9
CD7	MoMac_Cluster9
NKG7	MoMac_Cluster9
CST7	MoMac_Cluster9
STMN1	MoMac_Cluster10
HMGN2	MoMac_Cluster10
NUCKS1	MoMac_Cluster10
CENPF	MoMac_Cluster10
RRM2	MoMac_Cluster10
DTYMK	MoMac_Cluster10
SMC4	MoMac_Cluster10
H2AFZ	MoMac_Cluster10
HMGB2	MoMac_Cluster10
PTTG1	MoMac_Cluster10
DEK	MoMac_Cluster10
HIST1H4C	MoMac_Cluster10
TUBB	MoMac_Cluster10
RPA3	MoMac_Cluster10
H2AFV	MoMac_Cluster10
MCM7	MoMac_Cluster10
CKS2	MoMac_Cluster10
CDK1	MoMac_Cluster10
MKI67	MoMac_Cluster10
TMEM106C	MoMac_Cluster10
TUBA1B	MoMac_Cluster10
RAN	MoMac_Cluster10
HMGB1	MoMac_Cluster10
CDKN3	MoMac_Cluster10
NUSAP1	MoMac_Cluster10
DUT	MoMac_Cluster10
TOP2A	MoMac_Cluster10
KPNA2	MoMac_Cluster10
TK1	MoMac_Cluster10
BIRC5	MoMac_Cluster10
TYMS	MoMac_Cluster10
PCNA	MoMac_Cluster10
UBE2C	MoMac_Cluster10
CENPM	MoMac_Cluster10
MT2A	MoMac_Cluster11
MT1E	MoMac_Cluster11
MT1M	MoMac_Cluster11
MT1F	MoMac_Cluster11
MT1G	MoMac_Cluster11
MT1X	MoMac_Cluster11
APOC1	MoMac_Cluster11
HSPA6	MoMac_Cluster12
IER5	MoMac_Cluster12
HSPD1	MoMac_Cluster12
HSPE1	MoMac_Cluster12
HSPA1A	MoMac_Cluster12
HSPA1B	MoMac_Cluster12
ZFAND2A	MoMac_Cluster12
HSPB1	MoMac_Cluster12
BAG3	MoMac_Cluster12
HSPH1	MoMac_Cluster12
HSP90AA1	MoMac_Cluster12
DNAJA4	MoMac_Cluster12
DNAJB1	MoMac_Cluster12
RGS5	MoMac_Cluster13
COL3A1	MoMac_Cluster13
TM4SF1	MoMac_Cluster13
IGFBP7	MoMac_Cluster13
SPARCL1	MoMac_Cluster13
CXCL14	MoMac_Cluster13
SPARC	MoMac_Cluster13
COL1A2	MoMac_Cluster13
CAV1	MoMac_Cluster13
CALD1	MoMac_Cluster13
CLU	MoMac_Cluster13
TAGLN	MoMac_Cluster13
MGP	MoMac_Cluster13
KRT8	MoMac_Cluster13
KRT18	MoMac_Cluster13
DCN	MoMac_Cluster13
EMP2	MoMac_Cluster13
COL1A1	MoMac_Cluster13
MYL9	MoMac_Cluster13
SLPI	MoMac_Cluster13
TIMP3	MoMac_Cluster13
CD1C	MoMac_Cluster14
CD1E	MoMac_Cluster14
FCER1A	MoMac_Cluster14
DUSP2	MoMac_Cluster14
HLA-DRB5	MoMac_Cluster14
HLA-DRB1	MoMac_Cluster14
HLA-DQA1	MoMac_Cluster14
HLA-DQB1	MoMac_Cluster14
HLA-DPB1	MoMac_Cluster14
PPA1	MoMac_Cluster14
GPR183	MoMac_Cluster14
CLEC10A	MoMac_Cluster14
PTGS2	MoMac_Cluster15
G0S2	MoMac_Cluster15
IL1B	MoMac_Cluster15
IL1RN	MoMac_Cluster15
CCL20	MoMac_Cluster15
CXCL3	MoMac_Cluster15
CXCL2	MoMac_Cluster15
EREG	MoMac_Cluster15
TNIP3	MoMac_Cluster15
SERPINB9	MoMac_Cluster15
TNFAIP3	MoMac_Cluster15
SOD2	MoMac_Cluster15
WTAP	MoMac_Cluster15
NAMPT	MoMac_Cluster15
PPIF	MoMac_Cluster15
SLC2A3	MoMac_Cluster15
NFKBIA	MoMac_Cluster15
BCL2A1	MoMac_Cluster15
CCL2	MoMac_Cluster15
CCL3	MoMac_Cluster15
CCL4	MoMac_Cluster15
CD300E	MoMac_Cluster15
SOCS3	MoMac_Cluster15
PLAUR	MoMac_Cluster15
TIMP1	MoMac_Cluster15
C1QA	MoMac_Cluster16
C1QC	MoMac_Cluster16
C1QB	MoMac_Cluster16
FUCA1	MoMac_Cluster16
DNASE1L3	MoMac_Cluster16
APOE	MoMac_Cluster16
SLC40A1	MoMac_Cluster17
HBB	MoMac_Cluster17

### Sheet: MoMac Mono Association
CellState	MoMac_Cluster	avg_log2FC	p-value	p_adj
ACMono-CXCL8	MoMac_Cluster15.Score	0.843283	2.73328e-143	2.29596e-141
ACMono-PROK2	MoMac_Cluster1.Score	0.428835	2.79926e-128	2.35138e-126
ACMono-PROK2	MoMac_Cluster8.Score	0.439562	4.91266e-103	4.12664e-101
ACMono-PROK2	MoMac_Cluster15.Score	0.329373	3.72314e-51	3.12744e-49
ACMono-PROK2	MoMac_Cluster9.Score	0.413998	3.83801e-51	3.22393e-49
Mac	MoMac_Cluster3.Score	0.689093	1.78116e-28	1.49618e-26
DC	MoMac_Cluster14.Score	1.10201	6.59329e-24	5.53837e-22
ACMono-CXCL5	MoMac_Cluster15.Score	0.512854	3.51526e-14	2.95282e-12
ACMono-PROK2	MoMac_Cluster16.Score	-0.00109389	1.38224e-12	1.16108e-10
ACMono-PROK2	MoMac_Cluster10.Score	0.153822	6.90604e-11	5.80107e-09
ACMono-VCAN	MoMac_Cluster2.Score	0.136221	1.98067e-10	1.66377e-08
ACMono-PROK2	MoMac_Cluster4.Score	0.141215	2.16936e-10	1.82226e-08
ACMono-CXCL8	MoMac_Cluster9.Score	0.0954429	1.7267e-09	1.45043e-07
ACMono-PROK2	MoMac_Cluster13.Score	0.0809254	4.34366e-09	3.64868e-07
ACMono-CXCL8	MoMac_Cluster2.Score	0.157245	3.56796e-08	2.99708e-06
ACMono-CXCL8	MoMac_Cluster1.Score	0.094531	5.12065e-05	0.00430135
ACMono-PROK2	MoMac_Cluster12.Score	0.081115	0.000108223	0.00909069
ACMono-PROK2	MoMac_Cluster11.Score	0.0185155	0.000159416	0.013391
Mac	MoMac_Cluster12.Score	0.255381	0.000481575	0.0404523
Mac	MoMac_Cluster10.Score	0.163916	0.000911029	0.0765264
ACMono-CXCL8	MoMac_Cluster13.Score	0.121072	0.00177009	0.148687
ACMono-CXCL8	MoMac_Cluster11.Score	0.241462	0.0067977	0.571007
ACMono-CXCL8	MoMac_Cluster10.Score	0.0354117	0.0124265	1
ACMono-CXCL8	MoMac_Cluster16.Score	-0.0836384	0.0175547	1
ACMono-CXCL8	MoMac_Cluster4.Score	0.000417484	0.0299949	1
ACMono-CXCL8	MoMac_Cluster6.Score	0.056484	0.0318159	1
ACMono-CXCL5	MoMac_Cluster3.Score	0.113367	0.0340993	1
ACMono-PROK2	MoMac_Cluster6.Score	-0.0164382	0.0562337	1
ACMono-CXCL5	MoMac_Cluster11.Score	0.162381	0.321665	1
ACMono-CXCL5	MoMac_Cluster6.Score	0.0843123	0.370281	1
ACMono-CXCL8	MoMac_Cluster12.Score	-0.001799	0.456558	1
ACMono-VCAN	MoMac_Cluster3.Score	-0.0117406	0.466542	1
ACMono-PROK2	MoMac_Cluster14.Score	-0.205739	0.490923	1
ACMono-CXCL5	MoMac_Cluster13.Score	-0.0431116	0.578103	1
ACMono-CXCL8	MoMac_Cluster14.Score	-0.172793	0.625855	1
DC	MoMac_Cluster10.Score	-0.0116061	0.677516	1
ACMono-CXCL5	MoMac_Cluster9.Score	-0.0870231	0.691296	1
ACMono-CXCL5	MoMac_Cluster12.Score	-0.0771146	0.699433	1
ACMono-CXCL8	MoMac_Cluster3.Score	-0.0613447	0.720941	1
DC	MoMac_Cluster6.Score	0.010843	0.764484	1
Mac	MoMac_Cluster11.Score	-0.0666205	0.777978	1
ACMono-VCAN	MoMac_Cluster14.Score	0.0914964	0.814099	1
ACMono-PROK2	MoMac_Cluster3.Score	-0.047949	0.856465	1
ACMono-VCAN	MoMac_Cluster4.Score	-0.013629	0.914875	1
Mac	MoMac_Cluster6.Score	-0.0318526	0.922029	1
ACMono-CXCL5	MoMac_Cluster2.Score	-0.109361	0.927094	1
ACMono-CXCL5	MoMac_Cluster10.Score	-0.0367879	0.939632	1
ACMono-CXCL5	MoMac_Cluster14.Score	-0.175866	0.957511	1
ACMono-CXCL5	MoMac_Cluster16.Score	-0.162935	0.968876	1
Mac	MoMac_Cluster2.Score	-0.108341	0.982738	1
ACMono-VCAN	MoMac_Cluster6.Score	-0.0199485	0.982855	1
ACMono-CXCL5	MoMac_Cluster4.Score	-0.19732	0.996137	1
ACMono-VCAN	MoMac_Cluster12.Score	-0.0776776	0.996951	1
ACMono-VCAN	MoMac_Cluster11.Score	-0.126061	0.998328	1
ACMono-CXCL8	MoMac_Cluster8.Score	-0.0906667	0.998589	1
DC	MoMac_Cluster4.Score	-0.171552	0.999549	1
ACMono-VCAN	MoMac_Cluster13.Score	-0.097763	0.999885	1
Mac	MoMac_Cluster16.Score	0.00369915	0.99992	1
Mac	MoMac_Cluster13.Score	-0.0887769	0.999961	1
ACMono-VCAN	MoMac_Cluster16.Score	0.0821058	0.999986	1
ACMono-CXCL5	MoMac_Cluster8.Score	-0.316874	0.999997	1
DC	MoMac_Cluster16.Score	-0.122044	0.999999	1
ACMono-CXCL5	MoMac_Cluster1.Score	-0.295323	0.999999	1
Mac	MoMac_Cluster14.Score	-0.288989	1	1
ACMono-PROK2	MoMac_Cluster2.Score	-0.128834	1	1
DC	MoMac_Cluster11.Score	-0.251709	1	1
Mac	MoMac_Cluster15.Score	-0.37815	1	1
DC	MoMac_Cluster13.Score	-0.185951	1	1
DC	MoMac_Cluster12.Score	-0.347936	1	1
Mac	MoMac_Cluster9.Score	-0.367455	1	1
DC	MoMac_Cluster9.Score	-0.412995	1	1
DC	MoMac_Cluster1.Score	-0.335822	1	1
Mac	MoMac_Cluster1.Score	-0.368567	1	1
DC	MoMac_Cluster2.Score	-0.456236	1	1
ACMono-VCAN	MoMac_Cluster1.Score	-0.356297	1	1
ACMono-VCAN	MoMac_Cluster8.Score	-0.198146	1	1
ACMono-VCAN	MoMac_Cluster9.Score	-0.34986	1	1
ACMono-VCAN	MoMac_Cluster10.Score	-0.210146	1	1
ACMono-VCAN	MoMac_Cluster15.Score	-0.858257	1	1
DC	MoMac_Cluster3.Score	-0.744128	1	1
DC	MoMac_Cluster8.Score	-0.649836	1	1
DC	MoMac_Cluster15.Score	-0.94947	1	1
Mac	MoMac_Cluster4.Score	-0.431234	1	1
Mac	MoMac_Cluster8.Score	-0.462957	1	1
